# Epithelial zonation along the mouse and human small intestine defines five discrete metabolic domains

**DOI:** 10.1101/2023.09.20.558726

**Authors:** Rachel K. Zwick, Petr Kasparek, Brisa Palikuqi, Sara Viragova, Laura Weichselbaum, Christopher S. McGinnis, Kara L. McKinley, Asoka Rathnayake, Dedeepya Vaka, Vinh Nguyen, Coralie Trentesaux, Efren Reyes, Alexander R. Gupta, Zev J. Gartner, Richard M. Locksley, James M. Gardner, Shalev Itzkovitz, Dario Boffelli, Ophir D. Klein

## Abstract

A key aspect of nutrient absorption is the exquisite division of labor across the length of the small intestine, with individual classes of micronutrients taken up at different positions. For millennia, the small intestine was thought to comprise three segments with indefinite borders: the duodenum, jejunum, and ileum. By examining fine-scale longitudinal segmentation of the mouse and human small intestines, we identified transcriptional signatures and upstream regulatory factors that define five domains of nutrient absorption, distinct from the three traditional sections. Spatially restricted expression programs were most prominent in nutrient-absorbing enterocytes but initially arose in intestinal stem cells residing in three regional populations. While a core signature was maintained across mice and humans with different diets and environments, domain properties were influenced by dietary changes. We established the functions of *Ppar-ẟ* and *Cdx1* in patterning lipid metabolism in distal domains and generated a predictive model of additional transcription factors that direct domain identity. Molecular domain identity can be detected with machine learning, representing the first systematic method to computationally identify specific intestinal regions in mice. These findings provide a foundational framework for the identity and control of longitudinal zonation of absorption along the proximal:distal small intestinal axis.
