## Supplemental Table 1 for "Epithelial zonation along the mouse and human small intestine defines five discrete metabolic domains"

### Sheet: SUMMARY
Supplementary Table 1. Significantly variable marker genes of mouse and human secretory cells
% genes expressed by each cell type with significant regional variance (q < 0.05);
Significantly regionally variable cell type markers (log2 fold-change of at least 2.0) shown;
bold indicates that gene found to be variable in mouse and human.
Goblet		Enteroendocrine		Tuft		Paneth
Human	Mouse	Human	Mouse	Human	Mouse	Human
63.2%	0.232	14.3%	0.002	5.0%	0.032	0.019
A1CF	Ang4	A1CF	Adgrg4	ABI2	Aco2	ATG7
ABCC3	Ano7	ABCC5	Agr3	ADAM10	Acot7	CA8
ABI1	Anxa2	ABI1	Ambp	ADGRG6	Actb	CDKN1C
ABLIM1	Atoh1	ACLY	App	ADNP	Actg1	CNTN4
ACACA	Calr	ACSL1	Asph	AKAP9	Adh1	FAM221A
ACSS2	Camk2n1	ACSL4	Car8	ALDH18A1	Agt	MCTP2
ACTN1	Capns1	ADH4	Cartpt	ALDH2	Ahnak2	PLA2G2A
ADIPOR2	Ccnd2	ADH5	Ccnd2	ALOX5	Aldh2	PLCB1
AFF4	Cd9	AGBL4	Cd24a	ALOX5AP	Aldh3a2	PROM1
AGAP1	Cldn4	ALCAM	Cdkn1a	ANKIB1	Aldoa	ROBO2
AGR2	Clps	AMIGO2	Cdkn1c	ANXA4	Alox5	SERPINA1
AHCYL2	Cmpk1	APC	Ceacam10	AOC1	Ano6	SUCO
AKAP9	Creb3l1	ARHGAP24	Cystm1	APBB2	Anxa2
ALCAM	Ddx60	ARID2	Etnk1	APH1B	Anxa4
ANKHD1	Defa17	ARPC5	Gng2	ARHGAP35	Arpc5
ANO7	Defa20	ASTN2	Gpx3	ARHGEF38	Atp8a1
ANXA13	Defa24	ATF2	Hoxb8	ATP2A3	B2m
ANXA5	Defa26	ATF3	Hoxb9	ATXN1	Bcl2l14
AP3B1	Dynll1	BAALC	Itpr3	AVIL	Bmx
APP	Etnk1	BCL2	Kcnc1	AZGP1	Bpgm
AQP3	Fcgbp	CA8	Krt20	B4GALNT4	Calm2
ARCN1	Fdps	CACNA1A	Lgals2	BAZ2B	Calml4
ARF1	Fos	CACNA1C	Onecut2	BCAM	Calr
ARF4	Gale	CASC15	Onecut3	BCL2	Camk2n1
ARFGAP3	Gfpt1	CD24	Pkm	BMX	Casp3
ARFGEF2	Gmppb	CD44	Pyy	C5AR1	Cbr1
ARFGEF3	Gsta4	CDKN1C	Rhob	CADPS	Cbr3
ARHGAP12	Guca2a	CEP44	Scg5	CALM2	Ccdc28b
ARHGAP21	H2-K1	CHD7	Selenop	CAMK2D	Cdh1
ARHGEF10L	Hk2	CUX1	Serpini1	CARMIL1	Cdhr2
ARID4B	Hmgcs1	DDAH2	Tff3	CCDC14	Cdkn1a
ARIH1	Ifi27l2b	DENND4C	Tm4sf4	CD300LF	Cdkn1c
ARL15	Impad1	DEPP1	Trpa1	CD36	Cfb
ASH1L	Irf7	DPP10	Ttr	CD46	Cideb
ASPH	Isg15	DSP	Vegfa	CDCP1	Ckap4
ATF3	Itln1	EML4		CDKAL1	Ckmt1
ATOH1	Klk1	ENPP2		CDYL2	Clic1
ATP2A2	Krt18	EPB41		CEACAM1	Crip1
ATP2C2	Krt7	EVL		CELF2	Csk
ATP8A1	Lgals4	FARP1		CEP170	Ctsc
ATRX	Lmna	FNDC3A		CERS6	Cwh43
B2M	Ly6e	GALNT13		CGNL1	Cyb5a
B3GNT5	Mgst2	GAREM1		CHAT	Cyp51
BAG1	Mien1	GC		CIRBP	Cystm1
BAIAP2L1	Mmp7	GCLC		CKLF	Dbi
BAIAP2L2	Mptx1	GLCCI1		CLIC5	Ddah1
BAZ2B	Muc3a	GNG2		CLMN	Dhcr24
BCAS1	Neat1	GRIA4		CLRN3	Dsp
BCKDHB	Odf2l	GTF2I		CMYA5	Dynll1
BEST2	Oit1	H3F3A		COBLL1	Edf1
BIRC6	Ostc	HEPACAM2		COL27A1	Eef2k
BMP2K	Pdia6	HIPK2		CPSF6	Efhd2
BMPR1A	Pglyrp1	IFI44		CRIM1	Efnb2
BRAF	Pnliprp2	IFRD1		CRIP1	Ehf
BTG2	Prss32	ITFG1		CRYBG1	Eid1
C11orf49	Rab27b	ITGB1		CSMD1	Elovl1
C12orf57	Rap1gap	JARID2		CTTNBP2	Eppk1
CA8	Rep15	KCNH7		DAAM1	Ero1lb
CADPS2	Retnlb	KCNK3		DAB1	Espn
CALM2	Rnase1	KCNQ1OT1		DAPK1	Fabp1
CALR	S100a10	KCTD16		DCLK2	Fam117b
CAMK2D	S100a11	KDM7A		DDX17	Fam221a
CAMK2N1	S100a16	KIAA1324		DDX58	Fam46a
CANT1	Samhd1	KIDINS220		DIAPH2	Fam83e
CASC4	Scin	LINC00261		DLEU2	Fbp2
CBFA2T2	Sec11c	LINC00907		DOCK8	Fcna
CCDC50	Sec61b	LMX1A		DPYSL3	Fdps
CCND2	Serp1	MAML3		DST	Fnbp1
CD44	Sh3bgrl3	MAN1A1		E2F3	Fryl
CD63	Slc26a2	MARCKS		EHF	Gabarapl2
CDC42BPA	Spink4	MDK		ELF3	Gadd45a
CDC42EP5	St3gal6	MICAL1		ELMO1	Gadd45g
CDH1	Tceal9	MYEF2		ENAH	Galk1
CDK13	Tm4sf4	NAIP		EPB41L1	Gapdh
CHD7	Tm4sf5	NKX2-2		EPCAM-DT	Gdpd1
CHD9	Tmed3	NUBPL		EPM2A	Gm4952
CHRNA7	Tmsb10	ONECUT2		EZH2	Gnai1
CKAP4	Tspan1	OSBPL9		FAM122C	Gnai2
CLCA1	Tulp4	PAPSS1		FAM193A	Gnb1
CLMN	Txndc5	PCLO		FARP1	Gng13
CMIP	Zg16	PCMTD1		FARP2	Gprc5c
CMPK1		PCSK2		FAT3	H2-D1
CMTM8		PDE3B		FBXO32	H2-K1
COG5		PDZRN3		FBXW11	Hap1
COMMD10		PLA2G12A		FGF2	Hebp1
COP1		PLCB1		FHDC1	Heph
COPA		PLCB4		FRMD5	Hopx
COPB2		PLCXD3		FRY	Hsp90aa1
COPE		PPP1R9A		FYB1	Hsp90b1
CRACR2A		PRDM16		GAB2	Ifi27
CREB3L1		PRXL2A		GABRA4	Il13ra1
CSDE1		PTPRG		GABRB1	Il17rb
CSNK1A1		PTPRN2		GABRP	Inpp5j
CTNNA1		RAB3B		GLCCI1	Jarid2
CUX1		RAB7A		GLG1	Kit
DACH1		RASGEF1B		GNA14	Klf4
DAP		RBP1		GNAT3	Krt18
DDX17		ROR1		GPR89A	Lap3
DEFA6		SCARB2		GRIK2	Ldha
DENND4C		SDK1		GRIN2B	Lgals2
DHX32		SEC11C		GRK5	Lgals3
DIAPH2		SH3GL2		GSN	Lima1
DLG1		SLC18A1		GTF2F2	Lrmp
DNAJC10		SLC38A11		HCK	Lrp10
DNAJC3		SLCO3A1		HDAC2	Ly6e
DNM2		SMAD5		HECTD4	Malat1
DOP1B		SMOC2		HEPH	Man2a1
DUSP1		SOX4		HIP1R	Map1a
DYM		SOX5		HIPK2	Map2
EDEM3		SRP14		HIST1H1E	Marcksl1
EGR1		SRP19		HIVEP2	Mical1
EIF4EBP1		SSTR2		HLA-A	Mocs2
EML6		STMN1		HOTAIRM1	Msi2
EMP2		STXBP5		HOXA3	Myl6
EPS15		TEAD1		HPGDS	Myo1a
ERGIC1		TM4SF4		HS2ST1	Myo1b
ERLEC1		TPH1		HSPA4L	Myo6
ERN2		TTC7B		HTR3E	Nebl
ERP44		TUBB3		IFI6	Pfkp
ESRP1		UAP1		IGF2BP2	Pgm2l1
ESYT2		USP22		IL13RA1	Pim3
ETNK1		WASF3		IL17RB	Pla2g4a
ETS2		WNK3		INPP4A	Plac8
ETV6		WNT9A		INPP5B	Plcb2
EVI5		XRCC5		INPP5D	Plekhb2
EXOC4				ITPR2	Pnpla6
F11R				ITPRID1	Ppp1r14c
FABP2				JAZF1	Ppp3ca
FAF1				JMY	Prr13
FAM107B				JUN	Ptms
FAM120A				KAZN	Ptpn18
FAM3D				KCNH8	Ptpn6
FAM49B				KCNQ4	Ptprc
FARP2				KIAA1211	Pygl
FBXW7				KIDINS220	Reep5
FCGBP				KLK13	Rgs13
FER1L6				KMT2C	Rgs2
FGFR2				KREMEN1	Rgs22
FKBP11				KRT18	Rnasel
FNBP4				LAMB1	Rnf213
FNDC3A				LIMD1	S100a1
FNDC3B				LINC00840	S100a11
FOS				LINC01170	Scd2
FOSB				LINC01630	Sdcbp2
FOXP1				LINC01762	Selenom
FRYL				LIPG	Selenos
FRZB				LRMP	Sh2d6
FXYD3				LUC7L3	Sh2d7
GALNT3				LYPLA1	Shf
GALNT5				MAGI1	Skap2
GALNT7				MALAT1	Slc26a2
GALNT8				MAPK8IP3	Slco3a1
GAS2L3				MARCKSL1	Smim6
GBF1				MARK3	Smpd3
GCC2				MATK	Smpx
GCLM				MAX	Spib
GFPT1				MELTF	St3gal6
GMDS				MGAM2	St6galnac6
GNA14				MGAT5	Stat1
GNAQ				MIR181A2HG	Sucnr1
GNE				MOB1B	Svbp
GOLGA2				MRTFB	Svil
GOLGA3				MSI2	Tcf7l2
GOLGA4				MTSS1	Tm4sf4
GOLGB1				MYO10	Tmem116
GOLPH3				MYO1B	Tmem141
GPHN				MYO7B	Tmem176a
GPRIN3				NAALADL1	Tmem176b
GRHL2				NCALD	Tmem45b
GSE1				NCAM1	Tmsb10
GSK3B				NCKAP5	Trim25
GSN				NCMAP	Tspan1
HDLBP				NEO1	Tspan8
HEPACAM2				NFAT5	Ttll7
HERC4				NIPBL	Tuba1a
HERPUD1				NKTR	Tuba1c
HES6				NRCAM	Vamp8
HIPK2				NREP	Vdac3
HLA-B				NTM	Yipf1
HM13				ORC2	Zbtb20
HMGCR				PALLD	Zfhx3
HMGCS1				PAWR	Zfp428
HNRNPC				PAXBP1
HPCAL1				PBXIP1
HSD11B2				PDE4D
HSP90B1				PDE7A
HSPA5				PDZRN3
IBTK				PHF20L1
ICA1				PIK3CG
ICK				PIK3R5
IER2				PITPNC1
IFRD1				PLA2G4A
IL13RA1				PLCG2
INSR				PLCH1
INTS6				PNISR
IP6K2				PPFIBP1
ITCH				PPM1L
ITGA6				PRKCA
ITLN1				PSPC1
ITPR2				PSTPIP2
JAK1				PTCHD1-AS
JUNB				PTGS1
KAT6B				PTPN18
KAZN				PTPN6
KCNK6				PTPRG
KCNMA1				PTPRJ
KCNQ1OT1				PTPRT
KDELR1				RAB12
KDELR2				RAB37
KDM4C				RALGAPA2
KDM5B				RAPGEF5
KDM7A				RBBP4
KIAA0319L				RBM25
KIAA1324				RGL1
KIDINS220				RGS13
KIF16B				RUNX1
KLF3				RUNX2
KLF4				SCAF8
KLHL32				SDC2
KLK1				SEC24B
KMT2C				SERPINA1
KRT18				SETD2
LARGE1				SGPP2
LARP1B				SH2D6
LCORL				SH2D7
LDLR				SHB
LGALS4				SKAP2
LINC00261				SLC44A3
LINC01184				SMAD9
LMAN1				SMARCA4
LMNA				SMARCC1
LNPEP				SNRNP27
LRBA				SNRNP70
LRP5				SNX29
LRRC26				SNX9
MACF1				SOX4
MAGED1				SPAG9
MAGI1				SPATS2L
MAGT1				SPECC1
MAML3				SPIB
MAN1A1				SPTLC2
MAN1A2				SPTLC3
MANF				SRPK2
MAP7				SRRM2
MARCKSL1				ST6GALNAC3
MARK3				STAT1
MB				STAT6
MBD5				STK39
MBNL2				SUDS3
MBOAT2				SUPT3H
MBP				SUSD4
MCF2L				TANC2
MCTP2				TAOK1
MDK				TBC1D2B
MED13				TCF12
MED13L				TCF4
MGAT5				TLE4
MGLL				TLK1
MIA3				TMEM176A
MID1				TMEM176B
MLLT3				TMEM45B
MLPH				TMEM87A
MON2				TMOD2
MORF4L2				TOGARAM1
MRPS6				TPM1
MSI2				TREH
MTDH				TRHDE
MUC2				TRIP12
MXD1				TRPM5
MYDGF				TVP23C
MYH9				UBE2E3
MYO10				USP24
MYO1D				USP33
MYO5C				VAV1
MYO6				VPS8
MYRIP				WIPF1
NANS				WSB1
NBAS				XKR9
NCALD				XRCC5
NDRG1				YPEL2
NDUFA9				ZBTB20
NEAT1				ZFYVE9
NEDD4L				ZNF608
NEO1				ZNF618
NEURL1				ZNF704
NF1				ZNF710
NFAT5
NHSL1
NR3C2
NTN4
NUCB2
ODC1
ODF2L
OS9
OST4
OSTC
P4HB
PACSIN2
PALLD
PARD3
PAWR
PBRM1
PCMTD1
PDE4D
PDIA3
PDIA4
PDSS2
PDZRN3
PFN1
PHC3
PHF14
PHKB
PIBF1
PIK3C2A
PLA2R1
PLCB1
PLCB4
PLEKHA7
PLEKHG1
PLPP1
PLXDC2
PMM2
PPIB
PPIC
PPM1L
PPP1R9A
PPP2R5C
PRKCA
PRRC1
PRUNE2
PSME4
PTPRN2
QSOX1
R3HDM2
RAB11FIP1
RAB1A
RAB27A
RAB2A
RAB6A
RABAC1
RALGAPA1
RANBP2
RAP1A
RAP1GAP
RAP1GAP2
RAPGEF2
RAPGEF5
RASAL2
RASEF
RASSF6
RBM26
RBM3
RBPJ
REG4
REP15
RERE
RHOBTB3
RNASE1
ROBO2
ROCK2
RPAP2
RPN1
RPN2
RRBP1
RTN4
S100A6
SAMD12
SCAF11
SCNN1A
SDF2L1
SEC11C
SEC22B
SEC24D
SEC31A
SEC61A1
SEC61B
SEC61G
SEC62
SEC63
SEL1L3
SELENOK
SELENOM
SERF2
SERP1
SERPINA1
SETX
SH3BGRL
SH3BGRL3
SH3PXD2A
SIDT1
SIK3
SLC10A7
SLC12A2
SLC12A8
SLC16A7
SLC22A23
SLC24A3
SLC2A13
SLC38A1
SLC38A2
SLC39A11
SLC39A7
SLC44A3
SLC4A7
SLC5A3
SMARCC1
SMIM14
SMIM22
SMIM31
SND1
SOX4
SPATS2L
SPCS3
SPDEF
SPINK1
SPINK4
SRGAP1
SRP72
SSBP3
SSH2
SSR1
SSR2
SSR3
SSR4
ST6GALNAC1
STARD10
STK24
STRN
STRN3
STT3B
STXBP5
STXBP5-AS1
SYNGR2
SYP
SYTL2
TACC1
TANC1
TAOK1
TBC1D2B
TBC1D32
TBC1D5
TCEA3
TCERG1
TCF12
TEAD1
TES
TFF3
TFG
TJP1
TLK1
TM9SF2
TM9SF3
TMCO3
TMED10
TMED2
TMED7
TMED9
TMEM123
TMEM131
TMEM168
TMEM258
TMEM41B
TMSB4X
TMTC2
TNFRSF11A
TNKS
TNPO1
TNRC6B
TOX
TPD52
TPM1
TPM4
TRAM1
TRIM25
TRIP11
TRIP12
TRPM4
TSC22D1
TSPAN13
TSTA3
TTC3
TXNIP
TYW1
UAP1
UBE2H
UBE4B
UBR2
UBR5
UBXN4
UFM1
UGDH
UGGT1
UGT2B7
UMAD1
UNC13B
USO1
USP3
USP34
USP47
USP9X
UTRN
VCP
VGLL4
VMP1
VPS13B
WNK2
WSB1
WWOX
WWP1
XBP1
XIAP
XKR6
XRN1
YWHAZ
ZBTB7C
ZCCHC7
ZFAND3
ZFP36L1
ZG16
ZKSCAN1
ZMYM2
ZMYM4
ZNF609
ZNF804A
ZNF91
ZSWIM6
