## Supplemental Table 5 for "Epithelial zonation along the mouse and human small intestine defines five discrete metabolic domains"

### Sheet: Sheet 1 - DomainGL_Output_enric
Supplementary Table 4. Functional profiles of mouse intestinal domain gene signatures
Domain	Pathway description	GeneRatio	BgRatio	P value	Adjusted P value	Q value	Gene IDs	Number of genes associated with pathway
A	Biological oxidations	16/69	216/8880	5.27959e-12	8.07777e-10	6.72453e-10	23972/14862/11522/14863/69888/14864/23827/14867/243085/67758/109754/22235/72303/14871/13112/67247	16
A	Phase II - Conjugation of compounds	9/69	92/8880	3.14507e-08	2.40598e-06	2.00291e-06	23972/14862/14863/14864/23827/14867/243085/22235/14871	9
A	Glutathione conjugation	5/69	33/8880	4.90298e-06	0.000225307	0.000187562	14862/14863/14864/14867/14871	5
A	Fatty acid metabolism	9/69	170/8880	5.91195e-06	0.000225307	0.000187562	52538/69888/170439/12408/14775/72303/11363/26458/13850	9
A	Biosynthesis of DHA-derived SPMs	4/69	17/8880	7.36296e-06	0.000225307	0.000187562	69888/72303/13850/13112	4
A	Biosynthesis of specialized proresolving mediators (SPMs)	4/69	18/8880	9.41132e-06	0.000239989	0.000199784	69888/72303/13850/13112	4
A	Phase I - Functionalization of compounds	7/69	119/8880	3.52866e-05	0.000771265	0.000642057	11522/69888/67758/109754/72303/13112/67247	7
A	Arachidonic acid metabolism	5/69	60/8880	9.59334e-05	0.00183473	0.00152736	69888/12408/14775/72303/13850	5
A	Respiratory electron transport, ATP synthesis by chemiosmotic coupling, and heat production by uncoupling proteins.	6/69	116/8880	0.000267707	0.00438103	0.00364709	22228/68202/22273/110826/11951/17992	6
A	The citric acid (TCA) cycle and respiratory electron transport	7/69	166/8880	0.000286342	0.00438103	0.00364709	22228/17448/68202/22273/110826/11951/17992	7
A	Metal ion SLC transporters	3/69	21/8880	0.00054024	0.00751424	0.00625541	53945/226781/18174	3
A	Iron uptake and transport	4/69	55/8880	0.000844926	0.0107728	0.00896808	53945/14319/52466/18174	4
A	Protein localization	5/69	103/8880	0.00118866	0.0139896	0.011646	28200/26458/15926/13850/15510	5
A	Peroxisomal protein import	4/69	64/8880	0.00149371	0.0163241	0.0135894	28200/26458/15926/13850	4
A	Metabolism of vitamins and cofactors	6/69	176/8880	0.0023745	0.0239295	0.0199207	52466/68646/19660/109754/15926/11813	6
A	Urea cycle	2/69	10/8880	0.00257219	0.0239295	0.0199207	11847/227231	2
A	Transport of bile salts and organic acids, metal ions and amine compounds	4/69	76/8880	0.00281296	0.0239295	0.0199207	53945/226781/18174/55961	4
A	Xenobiotics	3/69	37/8880	0.00288795	0.0239295	0.0199207	69888/72303/13112	3
A	Synthesis of (16-20)-hydroxyeicosatetraenoic acids (HETE)	2/69	11/8880	0.00312804	0.0239295	0.0199207	69888/72303	2
A	Caspase-mediated cleavage of cytoskeletal proteins	2/69	11/8880	0.00312804	0.0239295	0.0199207	12368/12367	2
A	Respiratory electron transport	4/69	92/8880	0.00558363	0.0406807	0.0338656	68202/22273/110826/17992	4
A	Cytosolic sulfonation of small molecules	2/69	15/8880	0.00585313	0.0407058	0.0338865	23972/23827	2
B	Biological oxidations	14/54	216/8880	2.29065e-11	2.88621e-09	2.41121e-09	11522/67758/14864/23972/23827/14862/14863/14867/66447/11668/109754/72303/211666/67247	14
B	Glutathione conjugation	6/54	33/8880	3.71145e-08	2.33821e-06	1.95339e-06	14864/14862/14863/14867/66447/211666	6
B	Phase II - Conjugation of compounds	8/54	92/8880	6.86849e-08	2.88476e-06	2.41e-06	14864/23972/23827/14862/14863/14867/66447/211666	8
B	Fatty acid metabolism	7/54	170/8880	6.9137e-05	0.00196511	0.0016417	52538/26458/12408/11363/14775/72303/13850	7
B	Phase I - Functionalization of compounds	6/54	119/8880	7.79807e-05	0.00196511	0.0016417	11522/67758/11668/109754/72303/67247	6
B	RA biosynthesis pathway	3/54	21/8880	0.000261658	0.00549481	0.00459049	11522/28200/11668	3
B	Protein localization	5/54	103/8880	0.000383682	0.00690627	0.00576965	26458/28200/109672/15510/13850	5
B	Arachidonic acid metabolism	4/54	60/8880	0.000462841	0.00728975	0.00609002	12408/14775/72303/13850	4
B	Urea cycle	2/54	10/8880	0.00158318	0.0221646	0.0185168	11847/227231	2
B	Signaling by Retinoic Acid	3/54	42/8880	0.00206379	0.0260038	0.0217242	11522/28200/11668	3
B	The citric acid (TCA) cycle and respiratory electron transport	5/54	166/8880	0.00324574	0.0371785	0.0310597	17448/17992/68202/11951/22228	5
B	Cytosolic sulfonation of small molecules	2/54	15/8880	0.00362282	0.0380396	0.0317792	23972/23827	2
B	Biosynthesis of DHA-derived SPMs	2/54	17/8880	0.00465605	0.0444295	0.0371174	72303/13850	2
B	Biosynthesis of specialized proresolving mediators (SPMs)	2/54	18/8880	0.00521772	0.0444295	0.0371174	72303/13850	2
B	Respiratory electron transport, ATP synthesis by chemiosmotic coupling, and heat production by uncoupling proteins.	4/54	116/8880	0.00528923	0.0444295	0.0371174	17992/68202/11951/22228	4
C	Digestion and absorption	5/11	25/8880	5.28067e-11	1.68981e-09	8.3379e-10	226413/69983/20526/232714/14916	5
C	Digestion	4/11	21/8880	7.54691e-09	1.2075e-07	5.95808e-08	226413/69983/232714/14916	4
C	Digestion of dietary carbohydrate	3/11	10/8880	1.68915e-07	1.80176e-06	8.89027e-07	226413/69983/232714	3
C	Visual phototransduction	2/11	88/8880	0.00503893	0.0403114	0.0198905	102294/11814	2
D	Metabolism of vitamins and cofactors	7/32	176/8880	2.36195e-06	0.000311833	0.000246184	665270/54391/216225/22361/238055/11806/11808	7
D	Chylomicron assembly	3/32	11/8880	6.87866e-06	0.000311833	0.000246184	238055/11806/11808	3
D	Chylomicron remodeling	3/32	11/8880	6.87866e-06	0.000311833	0.000246184	238055/11806/11808	3
D	Retinoid metabolism and transport	4/32	41/8880	1.28103e-05	0.00043555	0.000343855	665270/238055/11806/11808	4
D	Metabolism of fat-soluble vitamins	4/32	45/8880	1.86579e-05	0.000507495	0.000400654	665270/238055/11806/11808	4
D	Plasma lipoprotein assembly	3/32	19/8880	3.96121e-05	0.000897874	0.000708848	238055/11806/11808	3
D	Plasma lipoprotein assembly, remodeling, and clearance	4/32	60/8880	5.87943e-05	0.00114229	0.000901808	238055/18145/11806/11808	4
D	Plasma lipoprotein remodeling	3/32	26/8880	0.000104479	0.00177615	0.00140222	238055/11806/11808	3
D	Plasma lipoprotein clearance	3/32	29/8880	0.000145759	0.00220258	0.00173888	238055/18145/11806	3
D	Visual phototransduction	4/32	88/8880	0.000261971	0.00346154	0.0027328	665270/238055/11806/11808	4
D	Apoptotic cleavage of cellular proteins	3/32	36/8880	0.000279978	0.00346154	0.0027328	227753/18810/16905	3
D	Transport of inorganic cations/anions and amino acids/oligopeptides	4/32	100/8880	0.000427382	0.00464372	0.0036661	216225/20531/56643/74338	4
D	Apoptosis	4/32	101/8880	0.000443885	0.00464372	0.0036661	227753/18810/16905/55948	4
D	Scavenging by Class A Receptors	2/32	10/8880	0.000556054	0.00540167	0.00426447	238055/11806	2
D	Caspase-mediated cleavage of cytoskeletal proteins	2/32	11/8880	0.000678093	0.00559874	0.00442006	227753/18810	2
D	Heme signaling	2/32	11/8880	0.000678093	0.00559874	0.00442006	238055/11806	2
D	Apoptotic execution phase	3/32	49/8880	0.000699843	0.00559874	0.00442006	227753/18810/16905	3
D	Programmed Cell Death	4/32	129/8880	0.0011153	0.00839943	0.00663113	227753/18810/16905/55948	4
D	SLC-mediated transmembrane transport	5/32	226/8880	0.00117345	0.00839943	0.00663113	216225/20531/56643/74338/269346	5
D	LDL clearance	2/32	17/8880	0.00165425	0.0112489	0.00888073	238055/18145	2
D	Acyl chain remodelling of PC	2/32	27/8880	0.00417459	0.0270354	0.0213438	665270/232889	2
D	Binding and Uptake of Ligands by Scavenger Receptors	2/32	34/8880	0.00656828	0.0406039	0.0320557	238055/11806	2
D	Metabolism of water-soluble vitamins and cofactors	3/32	117/8880	0.00837184	0.049503	0.0390814	54391/216225/22361	3
E	Cholesterol biosynthesis	6/82	26/8880	1.02343e-07	2.76325e-05	2.67168e-05	208715/20775/66234/14137/74754/13121	6
E	Metabolism of steroids	9/82	116/8880	1.06917e-06	0.000144338	0.000139554	16204/20494/208715/20775/66234/14137/74754/20186/13121	9
E	SLC-mediated transmembrane transport	9/82	226/8880	0.000222801	0.0200521	0.0193876	55961/70129/216225/13521/30962/20531/20510/20500/22782	9
E	Recycling of bile acids and salts	3/82	15/8880	0.000318769	0.0215169	0.0208039	16204/20494/20186	3
