## Supplemental Table 6 for "Epithelial zonation along the mouse and human small intestine defines five discrete metabolic domains"

### Sheet: Summary
Supplementary Table 5. Differentially expressed gene signatures of murine regional ISCs
Postive markers with log2 fold-change of at least 1.25
ISC Region 1	ISC Region 2	ISC Region 3
Prap1	Nrn1	Bex1
Gkn3	Cyba	Reg3g
Dmbt1	Olfm4	Reg3b
Onecut2	Agr3	Bex4
Adh1	Clca3b	H2-Aa
Hmgcs2		H2-Eb1
Ttr		H2-Ab1
Fos		Cd74
Aadac		H2-D1
Acadl		Tspan1
Dhrs4		H2-K1
Cda		Stat1
Acot1		Ceacam10
Fabp2		Tceal9
Marc2		Ifi27l2a
Fosb		B2m
Cps1		Abcb1a
Fabp1		Psmb8
Clca4b		Hoxb8
Rnf149		Gm1123
Ckb		Cd177
Prdx4		AW112010
Uqcrq		H2-DMa
Pbld1		Gpx2
Oat		Zg16
Wfdc10		Cd9
Fth1		Hoxb9
Tle4		Hoxb7
Akr1c13		Ifitm3
Casp6		Xist
Slc1a3		S100a6
Acat1		Tceal8
Slc25a4		Bex3
Uqcrc1		Scd2
Apobec3		Psmb9
Etfb		Txn1
Hadha		Gas6
Galk1		Mgst1
Atp5g1		Taldo1
St3gal6		Mgam
mt-Nd4l		Ceacam1
Gpx1		Hoxb5
Wfdc15b		Cast
Acadvl		Anxa2
Sfrp5		Krt18
Hspe1		Tmsb10
Sycn		H2-T23
Bdh1		Uaca
Fam183b		Pla2g4c
Jaml		Krt7
Bola3		Tff3
		Prss32
		Crip1
		Defa22
		Sec11c
		Hoxb4
		Pglyrp1
		Styk1
		Oxct1
		Ccnd1
		Cd44
		Bst2
		Ets2
		Mgst2
		Tubb5
		H2-DMb1
		Psme1
		Lsr
		Defb37
		Ms4a8a
		Defa21
		H2-Q4
		Phlda1
		Tax1bp1
		Fabp6
		Hoxb6
		Slco3a1
		Krt8
		Limch1
		Ciita
		Car8
		Marcksl1
		Gm1673
		Ly6e
		Actg1
		Sord
		Gmds
		Gdpd3
		Nap1l1
		Tifa
		Tmsb4x
		Bspry
		Tsix
		Zcchc11

### Sheet: ISC Region 1
Differential expression in ISC Region 1, ranked by adjusted p-value
Adjusted p-value < 0.01; only positive markers with > 1-fold change in average expression
Gene Symbol	P-value (unadjusted)	Adjusted p-value	Log fold-change of the average expression between this domain and others	Fraction of cells in this domain with non-zero expression	Fraction of cells in this domain with non-zero expression
Prap1	0	0	1.59884	0.968	0.599
Gkn3	0	0	1.29389	0.854	0.334
Onecut2	0	0	1.14639	0.831	0.263
Dmbt1	2.68e-264	3.98e-260	1.24083	0.587	0.145
Adh1	1.18e-228	1.75e-224	0.882367	0.561	0.146
Aadac	1.35e-124	2e-120	0.514422	0.561	0.22
Hmgcs2	4.45e-123	6.59e-119	0.622605	0.653	0.308
mt-Nd4	2.77e-102	4.11e-98	0.277482	1	1
Fth1	3.85e-98	5.71e-94	0.281761	1	1
mt-Cytb	9.15e-87	1.36e-82	0.28525	1	1
Ttr	1.09e-85	1.62e-81	0.571799	0.59	0.315
mt-Nd2	3.02e-83	4.48e-79	0.318917	1	1
mt-Co2	6.02e-80	8.92e-76	0.232312	1	1
Pbld1	5.12e-78	7.6e-74	0.294233	0.306	0.098
Dhrs4	6.5e-78	9.65e-74	0.444364	0.945	0.826
Uqcrq	7.77e-77	1.15e-72	0.300585	1	1
Acadl	3.75e-68	5.56e-64	0.457617	0.741	0.514
Rplp1	3.77e-66	5.59e-62	0.131516	1	1
mt-Nd1	1.38e-64	2.05e-60	0.272761	1	1
mt-Atp6	7.67e-61	1.14e-56	0.178762	1	1
Cda	5.14e-56	7.63e-52	0.394494	0.745	0.53
Slc1a3	2.55e-55	3.78e-51	0.259117	0.269	0.099
Marc2	5.63e-55	8.35e-51	0.363067	0.93	0.827
Hspe1	2.58e-53	3.82e-49	0.228676	1	1
Oat	1.12e-52	1.67e-48	0.293755	0.998	0.996
Rps21	1.25e-52	1.85e-48	0.104656	1	1
Acot1	3.37e-52	5e-48	0.38032	0.613	0.402
Rpl22l1	9.79e-52	1.45e-47	0.220444	1	1
Atp5g1	4.83e-51	7.16e-47	0.242721	1	1
Rps28	1.17e-50	1.73e-46	0.106708	1	1
Cps1	4.77e-49	7.08e-45	0.325112	0.989	0.972
Fabp1	2.12e-48	3.15e-44	0.319219	0.416	0.208
mt-Co3	2.38e-46	3.53e-42	0.181948	1	1
Rps12	5.29e-46	7.85e-42	0.104803	1	1
Fosb	9.27e-45	1.37e-40	0.348986	0.219	0.081
Cmtm7	9.02e-42	1.34e-37	0.200245	0.248	0.101
Fabp2	1.25e-41	1.85e-37	0.369116	0.752	0.592
Clca4b	1.9e-38	2.82e-34	0.306691	0.362	0.191
Uqcr11	1.17e-37	1.73e-33	0.194464	1	1
Ndufa7	2.44e-36	3.62e-32	0.208987	1	0.999
Atp5k	4.6e-34	6.82e-30	0.207042	0.999	0.999
St3gal6	4.78e-34	7.09e-30	0.239143	0.341	0.183
Sfrp5	1.38e-33	2.04e-29	0.232872	0.313	0.161
Prdx4	1.41e-33	2.09e-29	0.304957	0.644	0.472
Cox6c	2.89e-33	4.29e-29	0.152814	1	1
Rps17	6.38e-33	9.47e-29	0.136208	1	1
Rpl13	2.07e-32	3.07e-28	0.0738393	1	1
Rpl8	7.07e-32	1.05e-27	0.0944695	1	1
Casp6	1.25e-31	1.86e-27	0.260614	0.559	0.385
Rnf149	1.52e-31	2.25e-27	0.30531	0.764	0.627
Cox8a	1.9e-31	2.81e-27	0.142363	1	1
Atp5j2	2.17e-31	3.21e-27	0.176738	1	1
mt-Nd4l	6.81e-31	1.01e-26	0.238488	0.995	0.989
Ckb	1.62e-30	2.4e-26	0.305005	0.811	0.662
Tle4	1.63e-30	2.42e-26	0.276743	0.683	0.524
Chchd2	2.09e-30	3.09e-26	0.143131	1	1
Akr1c13	3.1e-30	4.59e-26	0.266875	0.427	0.267
Apobec3	6.85e-29	1.02e-24	0.248341	0.405	0.244
Wdr89	1.22e-28	1.81e-24	0.108784	1	1
Uqcrc1	4.54e-28	6.73e-24	0.250718	0.939	0.903
Slc25a4	4.56e-28	6.76e-24	0.254656	0.467	0.306
Hspd1	7.37e-28	1.09e-23	0.209572	0.997	0.996
Rplp2	2.25e-27	3.34e-23	0.0837951	1	1
Rpl36	4.72e-27	7e-23	0.0764473	1	1
Pdcd4	6.7e-27	9.94e-23	0.211841	0.998	0.994
Ifitm3	1.16e-26	1.73e-22	0.197244	1	0.991
Cox4i1	7.37e-26	1.09e-21	0.109104	1	1
Gpx1	1.73e-25	2.56e-21	0.237278	0.986	0.973
Rps18	2.49e-25	3.69e-21	0.0980669	1	1
Etfb	3.59e-25	5.32e-21	0.247779	0.895	0.817
Gata4	4.86e-25	7.21e-21	0.150311	0.217	0.105
Galk1	5.68e-25	8.42e-21	0.243228	0.568	0.416
Hadha	8.3e-25	1.23e-20	0.246537	0.853	0.762
Acat1	1.9e-24	2.82e-20	0.256791	0.693	0.556
Fam183b	2.06e-24	3.06e-20	0.225838	0.334	0.201
Acadvl	7.1e-24	1.05e-19	0.233766	0.478	0.332
Abcg2	7.47e-24	1.11e-19	0.19729	0.361	0.223
Gstm1	1.34e-23	1.99e-19	0.219413	0.505	0.357
Cox6a1	1.85e-23	2.74e-19	0.186517	0.998	0.994
Rps24	1.92e-23	2.84e-19	0.0836844	1	1
Prelp	2.3e-23	3.41e-19	0.222654	0.445	0.3
Rpsa	3.14e-23	4.65e-19	0.0732145	1	1
Nceh1	5.48e-23	8.12e-19	0.159138	0.209	0.104
Rps2	9.85e-23	1.46e-18	0.0947601	1	1
mt-Co1	1.4e-22	2.07e-18	0.118375	1	1
Sycn	3.7e-22	5.49e-18	0.228094	0.306	0.183
Chchd10	4.24e-22	6.28e-18	0.189077	0.99	0.979
Atp5e	5.64e-22	8.37e-18	0.116289	1	1
Cyc1	6.51e-22	9.65e-18	0.221003	0.944	0.902
mt-Nd5	7.32e-22	1.09e-17	0.171528	1	1
Bdh1	1.99e-21	2.94e-17	0.225867	0.576	0.433
Asns	2.09e-21	3.1e-17	0.192376	0.405	0.267
Nadk2	2.21e-21	3.27e-17	0.193535	0.452	0.31
Ndufb9	2.89e-21	4.28e-17	0.157906	0.999	0.997
Csrp2	3.26e-21	4.84e-17	0.204649	0.954	0.903
Cox5b	3.51e-21	5.2e-17	0.156217	1	1
Cox6b1	4.11e-21	6.1e-17	0.139048	1	1
Rps29	5.61e-21	8.33e-17	0.0560068	1	1
mt-Nd3	8.09e-21	1.2e-16	0.19	0.998	0.994
Soat1	1.64e-20	2.43e-16	0.214603	0.947	0.907
Acp5	2.9e-20	4.3e-16	0.191395	0.37	0.242
Atp5b	3.08e-20	4.57e-16	0.152393	1	0.999
Blvrb	4.45e-20	6.6e-16	0.191363	0.4	0.27
Bola3	7.23e-20	1.07e-15	0.22341	0.799	0.695
Mia	1.76e-19	2.61e-15	0.183745	0.308	0.19
Cox7a2	2.27e-19	3.37e-15	0.137649	1	1
Nr2e3	5.24e-19	7.78e-15	0.185589	0.339	0.217
Jaml	1.36e-18	2.01e-14	0.22372	0.984	0.958
Ociad2	1.56e-18	2.32e-14	0.177791	0.97	0.931
Ndufa12	1.86e-18	2.75e-14	0.160425	0.99	0.99
Fos	3.45e-18	5.12e-14	0.569744	0.418	0.313
Gstm2	5.87e-18	8.71e-14	0.157666	0.279	0.17
Cox7c	1.64e-17	2.43e-13	0.0988202	1	1
Glrx	1.64e-17	2.44e-13	0.199735	0.758	0.643
Rpl41	1.99e-17	2.95e-13	0.0602911	1	1
Sdhb	2.33e-17	3.46e-13	0.194876	0.931	0.863
Acaa2	2.7e-17	4.01e-13	0.219576	0.669	0.556
Cox7b	2.85e-17	4.22e-13	0.131416	1	1
Tspo	5.52e-17	8.19e-13	0.19368	0.869	0.787
Mttp	5.72e-17	8.49e-13	0.144448	0.279	0.172
Ndufa11	8.5e-17	1.26e-12	0.173279	0.962	0.932
Gm11808	8.55e-17	1.27e-12	0.0788859	1	1
Arl4c	1.14e-16	1.69e-12	0.154469	0.236	0.14
Hpgd	1.26e-16	1.86e-12	0.191445	0.444	0.322
Akr1c12	4.19e-16	6.22e-12	0.158023	0.426	0.302
Glod5	5.15e-16	7.64e-12	0.176696	0.489	0.365
Ndufb8	6.63e-16	9.83e-12	0.16024	0.979	0.968
Rps8	6.67e-16	9.89e-12	0.0658675	1	1
Rflnb	6.69e-16	9.91e-12	0.144704	0.222	0.13
Ifi27	1.03e-15	1.53e-11	0.18099	0.46	0.337
Nfe2l2	1.03e-15	1.53e-11	0.184404	0.739	0.633
Lypd8	1.44e-15	2.13e-11	0.177946	0.996	0.991
Ptgr1	1.5e-15	2.22e-11	0.16384	0.437	0.316
2010107E04Rik	1.87e-15	2.78e-11	0.114857	1	1
Ech1	2.34e-15	3.47e-11	0.183621	0.812	0.72
Rps10	7.06e-15	1.05e-10	0.0567744	1	1
Atp5l	1.15e-14	1.7e-10	0.126418	1	1
Cd320	1.44e-14	2.14e-10	0.191027	0.584	0.47
Uba52	2.12e-14	3.14e-10	0.0729124	1	1
Fuom	2.76e-14	4.1e-10	0.182401	0.642	0.533
Rpl37	2.94e-14	4.36e-10	0.0480567	1	1
Kctd14	3.13e-14	4.64e-10	0.149447	0.26	0.167
Rpl35a	3.48e-14	5.16e-10	0.0570189	1	1
Slc50a1	4.02e-14	5.96e-10	0.136698	0.387	0.273
Aldob	5.75e-14	8.52e-10	0.172663	0.704	0.609
Pla2g12a	7.27e-14	1.08e-09	0.172361	0.62	0.508
Cox6b2	7.6e-14	1.13e-09	0.162501	0.333	0.231
1110008F13Rik	8.36e-14	1.24e-09	0.169449	0.915	0.864
Ndufa4	8.45e-14	1.25e-09	0.116819	1	1
Aldh9a1	1e-13	1.48e-09	0.16055	0.421	0.313
Mt2	1.2e-13	1.77e-09	0.171996	0.319	0.221
Eef1b2	1.27e-13	1.88e-09	0.0771602	1	1
Farsb	1.39e-13	2.06e-09	0.170716	0.527	0.42
Tstd1	1.47e-13	2.17e-09	0.179491	0.634	0.526
Qdpr	1.51e-13	2.24e-09	0.178071	0.675	0.582
Fbp1	2.23e-13	3.31e-09	0.142373	0.305	0.208
Eci2	2.53e-13	3.75e-09	0.165626	0.56	0.45
Ndufc1	3.39e-13	5.02e-09	0.136075	0.993	0.992
Krtcap2	4.9e-13	7.27e-09	0.154348	0.934	0.911
Mpc2	6.22e-13	9.22e-09	0.160782	0.915	0.876
Gstm3	6.75e-13	1e-08	0.114198	0.228	0.142
Acsl1	7.23e-13	1.07e-08	0.14682	0.358	0.257
Cd81	9.28e-13	1.38e-08	0.139974	0.996	0.992
Slc39a5	1.34e-12	1.98e-08	0.141543	0.411	0.303
Rps16	1.39e-12	2.06e-08	0.0504518	1	1
Atp5h	1.42e-12	2.1e-08	0.102166	1	1
Mrpl12	1.74e-12	2.58e-08	0.144549	0.964	0.941
Atp5f1	1.83e-12	2.72e-08	0.129328	0.996	0.987
Mif	1.96e-12	2.91e-08	0.144444	0.986	0.988
Khk	2.12e-12	3.15e-08	0.138071	0.386	0.282
Prelid2	2.74e-12	4.07e-08	0.143337	0.348	0.251
Pcnx	4.25e-12	6.31e-08	0.161508	0.411	0.312
Atp5a1	5.65e-12	8.38e-08	0.119094	0.999	0.996
Prdx6	8.82e-12	1.31e-07	0.134537	0.978	0.969
Atp5c1	8.99e-12	1.33e-07	0.108485	0.999	0.999
Nop10	1.1e-11	1.64e-07	0.132219	0.987	0.981
Adh5	1.13e-11	1.68e-07	0.18474	0.675	0.607
Ndufb5	2.09e-11	3.1e-07	0.116665	0.998	0.995
Rps3	2.49e-11	3.69e-07	0.0509385	1	1
Rps4x	2.51e-11	3.72e-07	0.0538838	1	1
Vdr	2.58e-11	3.83e-07	0.164621	0.802	0.733
Rpl18	2.59e-11	3.84e-07	0.0537574	1	1
Rgn	3.04e-11	4.51e-07	0.130588	0.253	0.172
Psmb8	4.09e-11	6.07e-07	0.126382	0.849	0.775
Homer2	4.28e-11	6.34e-07	0.130339	0.353	0.258
Rpl28	4.39e-11	6.51e-07	0.0477375	1	1
Adra2a	5.86e-11	8.69e-07	0.120048	0.307	0.216
Fam13a	6.16e-11	9.14e-07	0.16572	0.637	0.543
Etfa	6.37e-11	9.45e-07	0.170472	0.642	0.554
Phlpp1	6.6e-11	9.79e-07	0.12049	0.269	0.186
Dgat1	7.3e-11	1.08e-06	0.141137	0.403	0.308
Rpl27a	7.32e-11	1.09e-06	0.0448586	1	1
Uqcrc2	7.53e-11	1.12e-06	0.147019	0.899	0.863
Ddit4	8.3e-11	1.23e-06	0.156205	0.434	0.34
Tspan3	9.03e-11	1.34e-06	0.137177	0.733	0.651
Wwp1	9.44e-11	1.4e-06	0.153248	0.573	0.478
Rpl39	1.02e-10	1.52e-06	0.042216	1	1
Mrps14	1.03e-10	1.52e-06	0.153419	0.888	0.844
1110008L16Rik	1.47e-10	2.17e-06	0.152414	0.437	0.342
Ndufab1	1.53e-10	2.27e-06	0.128777	0.976	0.96
Taf7	1.93e-10	2.87e-06	0.105915	0.262	0.18
Mdh1	2.05e-10	3.03e-06	0.138537	0.93	0.891
Id1	2.85e-10	4.23e-06	0.205789	0.584	0.491
Rps27l	3.22e-10	4.78e-06	0.116947	1	1
S100g	4.97e-10	7.38e-06	0.174248	0.307	0.224
Ndufa3	5.57e-10	8.27e-06	0.123603	0.992	0.992
Ldha	6.13e-10	9.09e-06	0.141575	0.895	0.84
Agmat	6.13e-10	9.09e-06	0.108332	0.281	0.198
Cd302	7.75e-10	1.15e-05	0.131089	0.474	0.378
Tm4sf5	7.91e-10	1.17e-05	0.149784	0.675	0.581
Hadhb	8.38e-10	1.24e-05	0.154164	0.545	0.464
Dctpp1	9.23e-10	1.37e-05	0.146057	0.877	0.813
Frat2	1.01e-09	1.5e-05	0.128247	0.424	0.333
Tns4	1.11e-09	1.64e-05	0.0953265	0.22	0.146
Pycard	1.14e-09	1.69e-05	0.111879	0.991	0.989
Atp5g3	1.19e-09	1.76e-05	0.116008	0.997	0.993
Eef1g	1.22e-09	1.81e-05	0.1025	0.999	0.994
Mthfd2	1.28e-09	1.89e-05	0.108928	0.215	0.144
Ndufv1	1.3e-09	1.93e-05	0.143942	0.716	0.637
Cycs	1.76e-09	2.61e-05	0.133531	0.92	0.884
Rps19	1.91e-09	2.83e-05	0.0439018	1	1
Uqcrb	2.27e-09	3.36e-05	0.112877	0.991	0.992
Suclg2	2.46e-09	3.65e-05	0.154696	0.733	0.676
Chn2	2.68e-09	3.97e-05	0.0933385	0.209	0.14
Ppt1	2.87e-09	4.26e-05	0.142163	0.491	0.404
B4galnt1	3.11e-09	4.61e-05	0.144649	0.655	0.578
Rps20	3.42e-09	5.07e-05	0.040001	1	1
Ppa1	3.66e-09	5.43e-05	0.142481	0.851	0.788
Sdha	4.24e-09	6.29e-05	0.136869	0.771	0.69
Pgrmc2	4.28e-09	6.34e-05	0.129086	0.469	0.378
Ndufa5	4.71e-09	6.98e-05	0.12369	0.945	0.922
Slirp	4.77e-09	7.07e-05	0.138415	0.881	0.806
Cttnbp2	4.83e-09	7.16e-05	0.107615	0.358	0.268
mt-Nd6	5.13e-09	7.6e-05	0.18748	0.522	0.446
Atp5o.1	5.27e-09	7.82e-05	0.11094	0.998	0.996
Clybl	6.19e-09	9.17e-05	0.135921	0.532	0.442
Gsto1	9.63e-09	0.000142821	0.133044	0.894	0.868
Coq8a	9.78e-09	0.000145075	0.112797	0.434	0.344
Mthfd1	1.24e-08	0.000183927	0.108696	0.34	0.257
Vkorc1	1.25e-08	0.000184882	0.122038	0.445	0.359
Cenpx	1.41e-08	0.000208575	0.136011	0.758	0.691
Arhgdig	1.69e-08	0.000250081	0.0956835	0.222	0.153
Zfp639	2.01e-08	0.000298024	0.108736	0.36	0.277
Uqcrh	2.01e-08	0.000298767	0.0625739	1	1
Zfpm1	2.11e-08	0.00031299	0.131999	0.597	0.516
Ndufs7	2.2e-08	0.000326655	0.116314	0.98	0.949
Fmc1	2.44e-08	0.000362363	0.137396	0.805	0.742
Rps25	2.57e-08	0.000381362	0.0543552	1	1
Tmprss2	2.57e-08	0.000381768	0.114875	0.467	0.378
Mtfp1	2.73e-08	0.000405404	0.120109	0.299	0.226
Mtch2	3.29e-08	0.000487517	0.140372	0.826	0.777
Gm10076	3.3e-08	0.000489613	0.122275	0.945	0.914
Cd47	3.4e-08	0.000504423	0.145275	0.712	0.64
Frat1	3.59e-08	0.000532968	0.10292	0.249	0.181
Dhrs3	5.05e-08	0.000749501	0.105124	0.263	0.193
Rpl12	5.34e-08	0.00079192	0.0544733	1	1
Nrtn	5.61e-08	0.000832305	0.112082	0.401	0.32
Ahcyl2	5.69e-08	0.000843495	0.133583	0.493	0.419
Rps15a	7.35e-08	0.00109027	0.0436674	1	1
Nat8f1	7.68e-08	0.00113938	0.086425	0.202	0.139
Ndufb2	8.08e-08	0.00119853	0.109269	0.972	0.958
Tctex1d2	8.18e-08	0.00121323	0.0903387	0.224	0.159
Tmem208	8.21e-08	0.00121768	0.118534	0.874	0.82
Ndufs6	8.94e-08	0.0013264	0.105898	0.972	0.965
Dlat	1.15e-07	0.00170264	0.0988455	0.347	0.268
Sema4g	1.33e-07	0.00196715	0.112203	0.382	0.304
Svip	1.37e-07	0.00203103	0.139264	0.691	0.622
Ndufa8	1.44e-07	0.00213996	0.124295	0.895	0.839
Mrpl21	1.54e-07	0.0022785	0.120675	0.861	0.807
Rpl34	1.68e-07	0.00248971	0.0378836	1	1
Rdh10	1.7e-07	0.00252412	0.081524	0.208	0.145
Rpl18a	1.7e-07	0.00252647	0.0444838	1	1
Ucp2	1.74e-07	0.00258337	0.108251	0.889	0.838
Tyms	1.93e-07	0.00286011	0.109161	0.382	0.305
Rab26os	2.26e-07	0.00335801	0.127942	0.475	0.406
Tsfm	2.28e-07	0.00338027	0.093211	0.417	0.335
Ran	2.31e-07	0.00342405	0.109631	0.98	0.97
Atp5d	2.37e-07	0.00351544	0.0892001	1	1
Pon2	2.9e-07	0.00430629	0.112403	0.586	0.505
Ndufa1	3.51e-07	0.00520024	0.106182	0.95	0.926
2210407C18Rik	3.53e-07	0.00522861	0.19888	0.918	0.904
Slc25a28	3.58e-07	0.00530402	0.0884962	0.324	0.249
Tubb2b	3.64e-07	0.00539942	0.0989513	0.306	0.233
Mt1	3.7e-07	0.00548144	0.142508	0.985	0.981
Nme2	3.91e-07	0.00580304	0.105952	0.912	0.879
Mcrip2	4.33e-07	0.00642253	0.121865	0.517	0.444
Rps15	4.35e-07	0.00644907	0.0650456	1	1
Sult1d1	4.37e-07	0.00648051	0.147257	0.54	0.471
Fgf1	4.38e-07	0.00649526	0.108703	0.433	0.353
Ndufb3	4.59e-07	0.00680998	0.105381	0.877	0.842
4931406C07Rik	4.9e-07	0.00727332	0.107829	0.435	0.359
Gid4	5.36e-07	0.00794798	0.0944211	0.374	0.298
Mrpl30	5.42e-07	0.00803369	0.106301	0.961	0.934
App	5.45e-07	0.00808584	0.119167	0.944	0.916
Ogt	5.93e-07	0.00879656	0.138297	0.841	0.807
Rpl37a	6.32e-07	0.00937115	0.0354948	1	1

### Sheet: ISC Region 2
Differential expression in ISC Region 2, ranked by adjusted p-value
Adjusted p-value < 0.01; only positive markers with > 1-fold change in average expression
Gene Symbol	P-value (unadjusted)	Adjusted p-value	Log fold-change of the average expression between this domain and others	Fraction of cells in this domain with non-zero expression	Fraction of cells in this domain with non-zero expression
Olfm4	1.68e-90	2.49e-86	0.25176	1	1
Nrn1	1.07e-80	1.59e-76	0.381179	0.501	0.267
Cyba	3.21e-49	4.77e-45	0.342136	0.886	0.795
Oat	1.14e-35	1.69e-31	0.201686	0.998	0.994
Clca3b	2.56e-35	3.79e-31	0.223967	0.998	0.995
Agr3	4.54e-29	6.73e-25	0.24319	0.526	0.39
Ccl25	7.08e-28	1.05e-23	0.193795	0.94	0.908
Abcc2	3.36e-27	4.98e-23	0.178544	0.262	0.15
Smim24	1.99e-21	2.95e-17	0.212482	0.786	0.712
Zfpm1	1.03e-19	1.53e-15	0.186198	0.576	0.468
Phgr1	4.98e-19	7.38e-15	0.145218	0.997	0.992
Tpt1	3.51e-18	5.2e-14	0.0652697	1	1
Malat1	1.37e-17	2.03e-13	0.138776	1	1
Mfge8	1.68e-17	2.5e-13	0.16578	0.529	0.427
Rad51b	4.44e-16	6.58e-12	0.12837	0.225	0.144
Cd63	5.43e-16	8.05e-12	0.147454	0.923	0.893
Tspan8	1.9e-15	2.82e-11	0.126511	0.995	0.995
Sox4	3.74e-15	5.55e-11	0.180498	0.956	0.931
Ccnd2	1.42e-14	2.1e-10	0.170872	0.958	0.94
Atp1b1	6.21e-14	9.21e-10	0.109383	0.998	0.997
Lgals4	1.12e-13	1.66e-09	0.0886339	1	1
St6galnac2	1.79e-13	2.65e-09	0.146665	0.507	0.421
Rps8	7.39e-13	1.1e-08	0.0420798	1	1
Calm2	8.12e-13	1.2e-08	0.0990239	0.997	0.994
Zfp36l1	1.52e-12	2.25e-08	0.165949	0.713	0.657
Sypl	3.98e-12	5.9e-08	0.112994	0.988	0.981
Serinc3	4.7e-12	6.97e-08	0.108227	0.977	0.976
Ndrg1	6.9e-12	1.02e-07	0.0975593	0.206	0.139
Pdgfa	2.59e-11	3.84e-07	0.155487	0.869	0.823
Homer2	4.12e-11	6.1e-07	0.104515	0.308	0.232
Rgmb	7.75e-11	1.15e-06	0.129367	0.811	0.754
Eef1b2	9.25e-11	1.37e-06	0.0517964	1	1
Txnip	1.07e-10	1.59e-06	0.141356	0.743	0.702
Sdhaf1	1.12e-10	1.65e-06	0.139391	0.563	0.494
Lamp1	1.68e-10	2.49e-06	0.118386	0.892	0.867
Stk39	4.1e-10	6.08e-06	0.119778	0.479	0.409
Tmem176b	5.5e-10	8.15e-06	0.12531	0.869	0.85
Aplp2	5.8e-10	8.6e-06	0.142589	0.602	0.539
Ms4a10	5.33e-09	7.91e-05	0.099726	0.325	0.258
Cdk6	5.37e-09	7.96e-05	0.117596	0.905	0.883
Fth1	6.86e-09	0.000101785	0.0450198	1	1
Gstm5	9.4e-09	0.000139365	0.13305	0.7	0.649
mt-Co1	1.3e-08	0.000193463	0.042178	1	1
Fxyd3	1.38e-08	0.000204449	0.128871	0.746	0.696
Hk2	1.59e-08	0.000235664	0.138322	0.802	0.757
Rrbp1	1.73e-08	0.000256633	0.101577	0.955	0.948
Ggh	2.73e-08	0.000404307	0.0790215	0.214	0.159
Sult1b1	2.8e-08	0.000415194	0.0820779	0.255	0.194
Pdcd4	3.12e-08	0.00046291	0.0828281	0.997	0.993
Sec62	3.98e-08	0.000590848	0.100651	0.881	0.853
Arl14	4.15e-08	0.000615639	0.0865399	0.243	0.186
Fbxo22	4.29e-08	0.000635563	0.0993374	0.486	0.419
Eif1	5.71e-08	0.000846671	0.076368	0.998	0.994
Son	7.41e-08	0.00109914	0.0951018	0.955	0.945
Picalm	7.51e-08	0.00111356	0.111291	0.71	0.666
Cd24a	8.25e-08	0.00122278	0.0929875	0.885	0.867
Me2	9.49e-08	0.00140799	0.116471	0.794	0.762
Tmsb10	9.9e-08	0.00146799	0.0677401	0.959	0.918
Mpzl2	1.04e-07	0.00153585	0.113075	0.578	0.523
Prlr	1.39e-07	0.00206007	0.121519	0.712	0.668
Ano10	1.4e-07	0.00207874	0.0819622	0.304	0.243
Rps27rt	1.43e-07	0.00212488	0.0395952	1	1
Tia1	2.14e-07	0.00316928	0.103079	0.667	0.618
Krt19	2.5e-07	0.00370217	0.0757723	0.995	0.994
Camk2n1	2.56e-07	0.00379506	0.111361	0.565	0.504
Ctsh	4.66e-07	0.00690962	0.0971399	0.423	0.364
Defa24	5.25e-07	0.00778475	0.0799704	0.998	0.998

### Sheet: ISC Region 3
Differential expression in ISC Region 3, ranked by adjusted p-value
Adjusted p-value < 0.01; only positive markers with > 1-fold change in average expression
Gene Symbol	P-value (unadjusted)	Adjusted p-value	Log fold-change of the average expression between this domain and others	Fraction of cells in this domain with non-zero expression	Fraction of cells in this domain with non-zero expression
Bex1	0	0	1.69797	0.952	0.427
Bex4	0	0	1.22194	0.728	0.174
H2-Aa	0	0	1.17722	0.95	0.653
H2-Eb1	0	0	1.13415	0.988	0.806
Cd74	0	0	1.01233	1	0.966
Hoxb8	0	0	0.555397	0.318	0.01
H2-Ab1	9.2e-299	1.36e-294	1.05895	0.978	0.802
Hoxb9	6.01e-257	8.91e-253	0.419342	0.26	0.006
H2-D1	3.29e-245	4.88e-241	0.910208	0.983	0.889
Tspan1	3.46e-208	5.13e-204	0.820565	0.749	0.365
H2-K1	2.07e-202	3.07e-198	0.757217	0.984	0.911
Hoxb7	1.95e-200	2.9e-196	0.418811	0.285	0.029
B2m	2.11e-182	3.13e-178	0.627802	0.996	0.969
Hoxb5	1.94e-172	2.88e-168	0.341948	0.228	0.018
Tceal9	1.09e-158	1.61e-154	0.646158	0.965	0.867
Abcb1a	9.56e-142	1.42e-137	0.602537	0.597	0.264
Cd177	2.89e-141	4.28e-137	0.520696	0.402	0.117
Ceacam10	4.18e-132	6.2e-128	0.657804	0.599	0.265
Stat1	7.01e-123	1.04e-118	0.668096	0.558	0.26
Hoxb4	2.03e-107	3.01e-103	0.297165	0.222	0.041
Ifitm3	8.92e-103	1.32e-98	0.418786	0.998	0.991
Gpx2	2.18e-102	3.24e-98	0.46788	0.999	0.998
Psmb8	2.56e-99	3.79e-95	0.595371	0.9	0.754
Gm1123	4.25e-96	6.3e-92	0.532661	0.903	0.755
Tceal8	5.03e-95	7.45e-91	0.385195	0.421	0.171
Txn1	5.06e-78	7.5e-74	0.37724	1	1
H2-DMa	2.51e-77	3.72e-73	0.470415	0.696	0.471
Taldo1	2.77e-76	4.11e-72	0.360073	0.99	0.981
9230105E05Rik	1.33e-74	1.97e-70	0.3121	0.301	0.107
Limch1	2.16e-72	3.2e-68	0.250654	0.237	0.07
Scd2	2.57e-69	3.81e-65	0.37872	0.423	0.204
Tmsb4x	1.4e-68	2.08e-64	0.228962	1	1
Cd9	1.54e-66	2.29e-62	0.423079	0.821	0.663
Ms4a8a	1.54e-65	2.29e-61	0.270865	0.272	0.098
AW112010	3.67e-63	5.44e-59	0.488379	0.567	0.355
Mgst1	1.12e-61	1.66e-57	0.364228	0.953	0.887
Ifi27l2a	9.87e-60	1.46e-55	0.642341	0.354	0.167
Uqcr10	1.17e-55	1.73e-51	0.212443	1	1
Krt18	1.87e-54	2.78e-50	0.329242	0.999	0.989
Mgam	2.69e-54	3.99e-50	0.355542	0.751	0.559
Duox2	1.61e-53	2.39e-49	0.217239	0.233	0.085
Psme1	3.71e-53	5.5e-49	0.276752	0.999	0.995
Reg3g	8.79e-53	1.3e-48	1.40847	0.693	0.544
Bex3	3.39e-50	5.02e-46	0.379318	0.714	0.546
Defb37	1.45e-49	2.15e-45	0.271544	0.271	0.115
Psmb9	1.7e-46	2.52e-42	0.378222	0.678	0.518
Reg3b	1.57e-44	2.32e-40	1.28359	0.701	0.562
H2-Q7	8.87e-44	1.32e-39	0.197839	0.213	0.083
Cast	2.57e-43	3.81e-39	0.335492	0.593	0.422
H2-DMb1	7.6e-42	1.13e-37	0.276985	0.431	0.255
Tmsb10	6.63e-41	9.83e-37	0.321442	0.971	0.933
Krt7	7.78e-41	1.15e-36	0.309886	0.784	0.635
Gas6	2.48e-40	3.68e-36	0.367639	0.674	0.523
Prdx1	4.37e-40	6.48e-36	0.183677	1	1
Crip1	1.08e-39	1.6e-35	0.306406	0.997	0.99
Ceacam1	3.18e-39	4.72e-35	0.34524	0.931	0.871
H2-T23	1.47e-38	2.19e-34	0.319778	0.427	0.268
Tax1bp1	2.14e-38	3.18e-34	0.263172	0.973	0.944
Styk1	2.71e-37	4.02e-33	0.296429	0.691	0.552
S100a6	7.02e-37	1.04e-32	0.395347	0.258	0.124
Anxa2	1.02e-36	1.51e-32	0.330566	0.513	0.342
Sec11c	1.48e-36	2.19e-32	0.298453	0.802	0.708
Prss32	4.98e-35	7.38e-31	0.307334	0.632	0.486
Pglyrp1	2.54e-33	3.77e-29	0.296736	0.879	0.811
H2-Q4	2.67e-33	3.95e-29	0.270187	0.431	0.28
Ciita	3.25e-33	4.81e-29	0.247074	0.288	0.155
Gm5485	3.6e-32	5.35e-28	0.289083	0.369	0.222
Cd44	7.99e-32	1.18e-27	0.289485	0.74	0.608
Bst2	1.01e-31	1.5e-27	0.285554	0.412	0.263
Actg1	2.39e-31	3.55e-27	0.233908	0.999	0.996
Lsr	5.31e-31	7.88e-27	0.274611	0.751	0.622
5330417C22Rik	5.67e-31	8.41e-27	0.216856	0.287	0.155
2200002D01Rik	8.61e-31	1.28e-26	0.309912	0.88	0.801
Uaca	1.19e-30	1.76e-26	0.319423	0.628	0.5
Oxct1	2.01e-30	2.98e-26	0.29053	0.669	0.541
Tubb5	3.56e-30	5.28e-26	0.282091	0.879	0.825
Krt8	1.06e-29	1.57e-25	0.254056	1	0.999
Mgst2	3.07e-29	4.55e-25	0.282311	0.721	0.601
Ftl1	3.96e-29	5.87e-25	0.192503	0.998	0.994
Tap1	5.76e-29	8.53e-25	0.18845	0.268	0.144
Car8	9.48e-29	1.41e-24	0.239775	0.426	0.283
Ets2	1.64e-28	2.43e-24	0.282603	0.688	0.565
Xist	1.75e-28	2.6e-24	0.401014	0.812	0.683
Sord	2.81e-28	4.17e-24	0.233368	0.461	0.318
Gm45889	7.08e-28	1.05e-23	0.240609	0.393	0.251
Btg1	5.29e-26	7.84e-22	0.220124	0.977	0.956
Slco3a1	6.99e-26	1.04e-21	0.256608	0.688	0.565
Ccnd1	2.61e-25	3.86e-21	0.289921	0.759	0.678
Zcchc11	6.36e-25	9.43e-21	0.224097	0.443	0.308
Defa22	1.01e-24	1.5e-20	0.303485	0.821	0.755
Bspry	1.23e-24	1.82e-20	0.228013	0.541	0.405
Marcksl1	1.34e-24	1.98e-20	0.236973	0.562	0.421
Tifa	2.2e-24	3.25e-20	0.229725	0.667	0.535
Nap1l1	9.42e-24	1.4e-19	0.230354	0.93	0.901
Plac8	2.69e-23	3.99e-19	0.163941	0.999	0.997
Ecscr	1.42e-22	2.1e-18	0.141936	0.223	0.12
Fabp6	2.3e-22	3.41e-18	0.260328	0.252	0.145
Cfl1	2.43e-22	3.61e-18	0.188677	0.973	0.963
Lgals4	5.55e-22	8.24e-18	0.142668	1	1
Gmds	2.39e-20	3.55e-16	0.233363	0.799	0.733
Prss23	2.75e-20	4.07e-16	0.211837	0.472	0.352
Arpc1b	2.8e-20	4.15e-16	0.18871	0.919	0.876
Arl4a	7.35e-20	1.09e-15	0.19432	0.412	0.291
Epcam	8.05e-20	1.19e-15	0.122554	1	1
Clic1	3.44e-19	5.09e-15	0.20497	0.894	0.837
Tsix	4.76e-19	7.06e-15	0.22626	0.54	0.402
Smdt1	4.81e-19	7.13e-15	0.164685	0.972	0.965
Phlda1	7.69e-19	1.14e-14	0.268852	0.653	0.559
Pibf1	1.24e-18	1.83e-14	0.145794	0.234	0.14
Rps24	1.32e-18	1.96e-14	0.0683281	1	1
Slc25a24	3.66e-18	5.43e-14	0.136996	0.219	0.127
Psme2	5.39e-18	8e-14	0.186241	0.939	0.91
Rtn4	6.46e-18	9.58e-14	0.209802	0.665	0.57
Idh1	7.06e-18	1.05e-13	0.179839	0.35	0.242
Smim6	7.31e-18	1.08e-13	0.20318	0.534	0.416
Osr2	7.45e-18	1.1e-13	0.14682	0.27	0.17
Hnrnpa1	7.92e-18	1.17e-13	0.178936	0.977	0.966
Plgrkt	2.3e-17	3.42e-13	0.204527	0.569	0.468
Sh3bgrl3	3.83e-17	5.68e-13	0.204984	0.854	0.806
Gne	5.1e-17	7.57e-13	0.164477	0.314	0.213
Emp2	5.96e-17	8.84e-13	0.173039	0.306	0.206
Defa21	1.44e-16	2.13e-12	0.270462	0.695	0.611
Rnasel	1.62e-16	2.41e-12	0.188933	0.426	0.323
Irf8	3.23e-16	4.78e-12	0.214543	0.54	0.444
Cotl1	3.24e-16	4.8e-12	0.197475	0.566	0.462
Map1lc3b	4.27e-16	6.34e-12	0.176544	0.766	0.677
Galnt7	2.4e-15	3.55e-11	0.197792	0.558	0.47
Abracl	2.88e-15	4.27e-11	0.170796	0.87	0.846
Spink4	2.9e-15	4.3e-11	0.168177	0.973	0.953
Maoa	4.08e-15	6.06e-11	0.174132	0.342	0.246
Tpm3	4.29e-15	6.36e-11	0.181847	0.884	0.858
S100a11	4.3e-15	6.37e-11	0.212138	0.66	0.558
Igf1r	7.92e-15	1.17e-10	0.194952	0.498	0.399
Dtx3l	9.16e-15	1.36e-10	0.17255	0.369	0.274
Gdpd3	1.08e-14	1.59e-10	0.230834	0.214	0.133
Ly6e	1.24e-14	1.84e-10	0.234046	0.573	0.479
Jund	1.42e-14	2.11e-10	0.186417	0.732	0.652
Pip5k1b	1.5e-14	2.22e-10	0.182678	0.68	0.589
Lmo7	2.04e-14	3.03e-10	0.19824	0.647	0.568
Mkrn1	3.58e-14	5.31e-10	0.164922	0.557	0.453
Gm12216	4.11e-14	6.09e-10	0.172873	0.385	0.289
Psmb10	6.59e-14	9.78e-10	0.193199	0.729	0.658
Pak1	7.19e-14	1.07e-09	0.155838	0.475	0.372
Rbm3	8.75e-14	1.3e-09	0.14269	0.96	0.955
Prr15	1.06e-13	1.56e-09	0.189328	0.364	0.272
Lmna	1.25e-13	1.86e-09	0.144176	0.321	0.227
Magohb	1.89e-13	2.8e-09	0.157551	0.606	0.511
H3f3a	2.1e-13	3.12e-09	0.106481	0.999	0.999
Atp2b1	3.37e-13	5e-09	0.193042	0.753	0.692
Nhsl1	3.74e-13	5.55e-09	0.128412	0.322	0.229
Serpinb6a	4.21e-13	6.24e-09	0.191199	0.595	0.507
Malrd1	4.36e-13	6.47e-09	0.124634	0.252	0.17
Muc2	4.93e-13	7.32e-09	0.132343	0.208	0.132
Cebpd	5.31e-13	7.87e-09	0.144539	0.379	0.28
Casp12	6.38e-13	9.47e-09	0.117026	0.211	0.134
Noxa1	7.57e-13	1.12e-08	0.152442	0.361	0.269
Defa20	7.72e-13	1.14e-08	0.222407	0.65	0.575
Mecom	8.08e-13	1.2e-08	0.160803	0.523	0.428
Nmt1	1.2e-12	1.78e-08	0.140918	0.963	0.957
Nupr1	1.25e-12	1.85e-08	0.203399	0.214	0.139
Pak2	1.44e-12	2.13e-08	0.166091	0.817	0.755
Fdps	3.05e-12	4.52e-08	0.143063	0.35	0.261
Cystm1	3.25e-12	4.83e-08	0.146467	0.931	0.901
Stmn1	3.3e-12	4.89e-08	0.136635	0.99	0.988
Zfp462	5.85e-12	8.68e-08	0.115794	0.299	0.213
Tead1	6.66e-12	9.88e-08	0.152495	0.466	0.372
Gm47283	7.1e-12	1.05e-07	0.18171	0.924	0.895
Anxa4	7.56e-12	1.12e-07	0.133564	0.969	0.957
Spink1	1.13e-11	1.68e-07	0.16352	0.217	0.145
Tmprss4	1.26e-11	1.87e-07	0.164549	0.649	0.57
Rpl29	1.34e-11	1.99e-07	0.0632111	1	1
Marcks	1.38e-11	2.05e-07	0.150796	0.863	0.799
Sec61b	1.9e-11	2.82e-07	0.129997	0.984	0.976
Golm1	1.95e-11	2.9e-07	0.159872	0.665	0.594
Myl12a	2.69e-11	3.99e-07	0.176356	0.722	0.664
Snrpe	3.73e-11	5.53e-07	0.110766	0.999	0.995
Ephb3	4.73e-11	7.01e-07	0.123451	0.336	0.251
Snhg6	4.97e-11	7.37e-07	0.162537	0.654	0.583
Smpd3	5.2e-11	7.71e-07	0.171736	0.552	0.474
Slc1a5	9.14e-11	1.36e-06	0.147063	0.498	0.413
Sema3c	1.06e-10	1.57e-06	0.13313	0.36	0.276
Zfand5	1.85e-10	2.75e-06	0.158407	0.637	0.569
Aim2	1.93e-10	2.86e-06	0.108766	0.224	0.154
Psd3	2.33e-10	3.46e-06	0.128392	0.288	0.213
Dus2	2.43e-10	3.6e-06	0.127076	0.31	0.232
Zg16	2.77e-10	4.11e-06	0.435208	0.235	0.169
Mkrn2os	3.35e-10	4.96e-06	0.106768	0.209	0.143
Tbrg1	3.44e-10	5.1e-06	0.151707	0.753	0.699
Stard4	4.11e-10	6.09e-06	0.142066	0.385	0.307
Atpif1	4.13e-10	6.13e-06	0.0756213	1	1
Tff3	4.78e-10	7.1e-06	0.308661	0.453	0.384
Eml4	4.81e-10	7.13e-06	0.143783	0.84	0.813
Wars	5.33e-10	7.9e-06	0.124995	0.351	0.271
Misp	5.87e-10	8.71e-06	0.149135	0.522	0.445
Rfc2	6.85e-10	1.02e-05	0.125336	0.513	0.421
Irf1	7.01e-10	1.04e-05	0.158217	0.486	0.409
Pla2g16	7.57e-10	1.12e-05	0.15229	0.592	0.525
Lgr5	7.86e-10	1.17e-05	0.151952	0.826	0.77
Actb	9.13e-10	1.35e-05	0.141035	1	1
Rpl11	1.47e-09	2.17e-05	0.0509689	1	1
Casp4	1.54e-09	2.28e-05	0.111226	0.287	0.212
Rpl10	1.64e-09	2.44e-05	0.0903763	1	1
Casp1	2.05e-09	3.05e-05	0.118216	0.549	0.465
Acly	2.21e-09	3.28e-05	0.128909	0.365	0.289
Cmas	2.5e-09	3.71e-05	0.136321	0.699	0.628
Muc13	2.84e-09	4.22e-05	0.138153	0.843	0.812
Arpc5	2.93e-09	4.35e-05	0.136749	0.718	0.654
Atp6v1f	4.11e-09	6.09e-05	0.118076	0.917	0.901
Acbd3	4.18e-09	6.2e-05	0.125442	0.399	0.324
Gm42418	5.1e-09	7.56e-05	0.0114802	0.985	0.968
Defa32	5.64e-09	8.36e-05	0.139058	0.268	0.202
Socs2	6.07e-09	9e-05	0.153383	0.79	0.746
Ugcg	6.14e-09	9.11e-05	0.122896	0.315	0.244
Agr2	9.05e-09	0.000134204	0.155791	0.382	0.312
Bnip3l	9.79e-09	0.000145232	0.140101	0.631	0.566
Dab2ip	1.13e-08	0.000167272	0.127835	0.53	0.452
Gsr	1.4e-08	0.000208173	0.13122	0.527	0.458
Ppp1r14b	1.61e-08	0.000238372	0.118309	0.892	0.855
Myl12b	1.64e-08	0.000243809	0.112628	0.87	0.839
Camk1d	1.71e-08	0.000254071	0.12353	0.481	0.404
Myl6	1.82e-08	0.000269759	0.109636	0.992	0.989
Slc6a6	2.12e-08	0.000314889	0.127592	0.557	0.48
Sass6	2.29e-08	0.000340123	0.112183	0.229	0.167
Wls	2.35e-08	0.000348896	0.13349	0.569	0.494
H2-T3	2.39e-08	0.000353886	0.120229	0.44	0.365
Bend7	2.61e-08	0.000386784	0.108208	0.382	0.308
Sat1	2.62e-08	0.000389132	0.213732	0.684	0.622
Iqgap2	3.26e-08	0.000483716	0.103501	0.234	0.173
Sem1	3.29e-08	0.00048776	0.0896072	0.999	0.998
Rnase4	3.75e-08	0.00055679	0.13323	0.862	0.826
Hes6	4.03e-08	0.000597131	0.146479	0.691	0.639
Atp6v0e	7.35e-08	0.00108951	0.125191	0.733	0.691
Ptma	9e-08	0.00133512	0.0615516	1	1
Tpm1	9.07e-08	0.00134518	0.104432	0.99	0.986
Vmp1	1.02e-07	0.00151704	0.146009	0.631	0.575
Plcb3	1.03e-07	0.00153414	0.121116	0.687	0.625
Arpc2	1.06e-07	0.00157764	0.109536	0.945	0.922
Dennd5b	1.06e-07	0.00157765	0.126573	0.427	0.36
Ntn4	1.1e-07	0.00163686	0.0872436	0.201	0.144
Ctnnb1	1.25e-07	0.00186033	0.113753	0.855	0.827
Irgm1	1.26e-07	0.00187207	0.0966098	0.227	0.167
Cdx1	1.41e-07	0.0020904	0.132225	0.625	0.569
Gkap1	1.43e-07	0.00212492	0.138805	0.53	0.473
Canx	1.47e-07	0.00218245	0.122248	0.866	0.834
Axin2	1.87e-07	0.00277402	0.113158	0.953	0.927
Eps8l2	2.09e-07	0.00310542	0.105337	0.362	0.293
Ywhah	2.1e-07	0.00310901	0.1251	0.705	0.654
Pnpla2	2.18e-07	0.00323901	0.128061	0.494	0.434
Cldn3	2.33e-07	0.00345235	0.122285	0.958	0.936
Chmp4b	2.66e-07	0.00394228	0.118252	0.854	0.821
Aldoa	2.69e-07	0.00399507	0.125736	0.784	0.742
Klhl24	2.96e-07	0.00439561	0.125012	0.478	0.413
Ifi47	3.05e-07	0.00451915	0.102564	0.246	0.188
Fbln1	3.37e-07	0.0049952	0.103627	0.275	0.215
Nudcd3	3.66e-07	0.00543137	0.117379	0.661	0.613
Lbr	3.67e-07	0.00543815	0.113692	0.487	0.42
Dcun1d4	3.77e-07	0.00559092	0.0834041	0.213	0.157
Calm1	3.82e-07	0.00566597	0.0754531	1	1
Nfkbiz	3.93e-07	0.00583504	0.122872	0.298	0.238
Etl4	4.56e-07	0.00676242	0.123383	0.544	0.486
Pls1	4.66e-07	0.00690951	0.115653	0.524	0.459
Krtcap3	4.79e-07	0.00709922	0.124587	0.587	0.523
Fam60a	4.99e-07	0.0074034	0.131357	0.636	0.575
Zmynd8	5.2e-07	0.00770909	0.115112	0.521	0.461
Foxp1	5.24e-07	0.00777691	0.11583	0.64	0.581
Tmem45b	5.29e-07	0.00784339	0.116132	0.634	0.582
Eif2b1	5.71e-07	0.0084731	0.116763	0.414	0.353
Sqor	5.91e-07	0.00877071	0.0917485	0.274	0.213
Txnrd1	6.18e-07	0.00916873	0.116228	0.556	0.491
