## Supplemental Table 7 for "Epithelial zonation along the mouse and human small intestine defines five discrete metabolic domains"

### Sheet: Sheet 1
Supplementary Table 6. Candidate TF regulators of domain gene signatures in enterocytes predicted with ChEA3
Domain	TF	Rank	Score	Library	Target Genes
A	HNF4G	1	3.8	ARCHS4 Coexpression,1;ENCODE ChIP-seq,1;Enrichr Queries,4;ReMap ChIP-seq,9;GTEx Coexpression,4	ACAA2,ONECUT2,REG1A,SLC40A1,CYP3A5,PAPSS2,HSPD1,FOXQ1,DMBT1,CASP6,CA2,FTH1,TM4SF20,BPNT1,S100G,CBR1,EPHX2,HSPE1,PRAP1,MEIS2,FABP1,UGDH,RBP2,AADAC,APOC2,ALDH1A1,CHPT1,NFE2L2
	MLXIPL	7	20.67	ARCHS4 Coexpression,10;Enrichr Queries,12;GTEx Coexpression,40	ACAA2,ADH1C,EPHX2,SLC40A1,SLC30A10,PRAP1,CYP3A5,PAPSS2,FABP1,CYP2C9,CPS1,AADAC,CA2,APOC2,ALDH1A1,CKB
	CENPX	8	22.0	GTEx Coexpression,22	FABP1,CBR1,ADH1C,CASP6,OCIAD2,DHRS1
	CREB3L3	12	25.67	ARCHS4 Coexpression,5;Enrichr Queries,22;GTEx Coexpression,50	FABP1,CYP2C9,S100G,CPS1,AADAC,RBP2,ADH1C,APOC2,EPHX2,ALDH1A1,TM4SF20,PRAP1
	NR1I3	24	66.67	ARCHS4 Coexpression,151;Enrichr Queries,14;GTEx Coexpression,35	FABP1,CYP2C9,CPS1,AADAC,APOC2,EPHX2,ALDH1A1,SLC40A1,SLC30A10,PRAP1,CYP3A5
	PDX1	30	90.6	Literature ChIP-seq,117;ARCHS4 Coexpression,118;Enrichr Queries,27;ReMap ChIP-seq,61;GTEx Coexpression,130	FOXQ1,S100G,AHCYL1,ONECUT2,REG1A,PDX1,P4HB,MEIS2,PAPSS2,TMPRSS15,NFE2L2
	GATA6	32	97.8	Literature ChIP-seq,3;ARCHS4 Coexpression,47;Enrichr Queries,324;ReMap ChIP-seq,18;GTEx Coexpression,97	SLC46A1,SLC40A1,PDX1,SLC30A10,DHRS1,HSPE1,MEIS2,PRAP1,PAPSS2,FOXQ1,GSTA5,RBP2,CA2,PPA1,FTH1,UCP2,CHPT1,P4HB,CKB,NFE2L2
	HES1	33	102.8	ARCHS4 Coexpression,106;Enrichr Queries,119;ReMap ChIP-seq,66;GTEx Coexpression,120	FOXQ1,ADH1C,CA2,FTH1,IL18,CKB,HSPE1,NFE2L2
	NME2	57	183.3	ARCHS4 Coexpression,155;ReMap ChIP-seq,226;GTEx Coexpression,169	P4HB,HSPE1,TMPRSS15,HSPD1
	MAFB	60	187.0	ARCHS4 Coexpression,152;Enrichr Queries,147;ReMap ChIP-seq,188;GTEx Coexpression,261	AHCYL1,GPX1,CA2,FTH1,ALDH1A1,IL18,SLC40A1,MEIS2
	NFE2L2	77	231.0	Literature ChIP-seq,4;ARCHS4 Coexpression,588;Enrichr Queries,292;ReMap ChIP-seq,202;GTEx Coexpression,69	GPX1,IL18,SLC40A1,DHRS1,SLC30A10,OTOP3,HSPD1,FOXQ1,CASP6,FTH1,ALDH1A1,CHPT1,P4HB
	MECOM	94	261.7	Literature ChIP-seq,51;ARCHS4 Coexpression,671;GTEx Coexpression,63	FOXQ1,UGDH,ACAA2,RBP2,CA2,FTH1,ALDH1A1,UCP2,CYP3A5,MEIS2
	BHLHE40	113	281.0	ARCHS4 Coexpression,647;ENCODE ChIP-seq,63;ReMap ChIP-seq,265;GTEx Coexpression,149	ARG2,GPX1,PPA1,P4HB,DHRS1,HSPE1,NFE2L2,HSPD1
	CEBPB	117	287.2	Literature ChIP-seq,72;ARCHS4 Coexpression,740;ENCODE ChIP-seq,32;Enrichr Queries,43;ReMap ChIP-seq,10;GTEx Coexpression,826	CBR1,AHCYL1,GPX1,ACAA2,IL18,DHRS1,HSPE1,PAPSS2,HSPD1,FOXQ1,UGDH,CASP6,PPA1,FTH1,CHPT1,BPNT1,P4HB,CKB,NFE2L2
	GATA4	130	304.2	Literature ChIP-seq,12;ARCHS4 Coexpression,187;Enrichr Queries,111;ReMap ChIP-seq,104;GTEx Coexpression,1107	SLC46A1,ARG2,ACAA2,ONECUT2,SLC40A1,HSPE1,MEIS2,FOXQ1,PPA1,FTH1,TM4SF20,CHPT1,P4HB,CKB,GSTM5,NFE2L2
	CENPA	132	306.0	ARCHS4 Coexpression,141;GTEx Coexpression,471	CASP6,HSPD1
	BCL11A	142	325.0	ARCHS4 Coexpression,439;ENCODE ChIP-seq,100;Enrichr Queries,562;ReMap ChIP-seq,243;GTEx Coexpression,281	CA2,FTH1,IL18,P4HB,MEIS2,NFE2L2
	FOS	152	332.0	ARCHS4 Coexpression,1186;ENCODE ChIP-seq,43;Enrichr Queries,159;ReMap ChIP-seq,56;GTEx Coexpression,216	ACAA2,GPX1,DHRS1,HSPE1,HSPD1,UGDH,AADAC,CA2,FTH1,ALDH1A1,TM4SF20,OCIAD2,CKB,P4HB,NFE2L2
	CEBPZ	161	340.8	ARCHS4 Coexpression,139;ENCODE ChIP-seq,36;Enrichr Queries,392;ReMap ChIP-seq,213;GTEx Coexpression,924	PPA1,CA2,APOC2,P4HB,HSPE1,HSPD1,NFE2L2
	PPARG	166	344.0	Literature ChIP-seq,9;ARCHS4 Coexpression,65;Enrichr Queries,60;ReMap ChIP-seq,3;GTEx Coexpression,1583	ACAA2,AHCYL1,SLC40A1,IL18,FOXQ1,FABP1,AADAC,ACADL,PPA1,CA2,FTH1,ALDH1A1,UCP2,BPNT1,CHPT1,NFE2L2
B	PA2G4	2	20.5	ARCHS4 Coexpression,11;GTEx Coexpression,30	RPL4,HSP90AB1,RPL12,RPLP0,DDX21,MKI67,RPL10A,RPL8,CENPA,EEF1B2,RPL7A,RPS17,C1QBP,PRDX1,RPL14,RPS2,RPS10,NPM1,UBE2C,CBX3,RPS5,RPSA,NME1,NACA,NCL,SERBP1,BIRC5,RPL27,SNRPF,PPIA,RPS23
	CENPA	3	33.0	ARCHS4 Coexpression,26;GTEx Coexpression,40	RPL4,NPM1,RPS7,CDCA3,UBE2C,CBX3,RPL12,RPLP0,HMGB2,NUCKS1,RPSA,MKI67,RPL8,CCNB2,RPL7A,RPS17,C1QBP,SERBP1,BIRC5,SNRPF,RPS10,PPIA
	CREB3L3	6	50.0	ARCHS4 Coexpression,71;Enrichr Queries,26;GTEx Coexpression,53	MAOB,LEAP2,MOGAT2,NR1I3,MTTP,SLC2A2,KHK,SEC14L2,CYP2B6,TKFC,CD36,MS4A10,MFSD2A,CYB5A,EGR1,CGREF1,ABCC2,DGAT2,MME,ACSL5,TM4SF5,FMO5,TMEM37,CAT,REEP6
	TP53	8	58.2	Literature ChIP-seq,80;ARCHS4 Coexpression,10;Enrichr Queries,55;ReMap ChIP-seq,142;GTEx Coexpression,4	RPL30,RPL3,HSP90AB1,RPLP0,RPL10A,RPL8,MKI67,KHK,EEF1B2,RPL7A,RPS16,CCND2,RPL18A,RPS19,RPS18,RPL36AL,CASP3,STMN1,RACK1,RPL35,RPLP2,SLC25A45,RPS11,RPL39,RPS10,RPS13,RPS12,MFSD2A,RPS9,HSP90AA1,RPS7,RPL21,RPS8,RPL23,RPS5,RPS6,RPSA,NME1,EEF1G,MRPL52,EEF1A1,SLC9A3,TMEM258,NCL,CAT,BIRC5,RPL27,RPL10,RPL12,RPL11,ATP5MC2,SLC3A2,PRPSAP1,RPS15A,RPS3,RPL14,RPL13,RPS2,RPL18,RPL19,EGR1,CGREF1,IL33,NPM1,HSPA5,UB…
	GTF3A	11	67.33	ARCHS4 Coexpression,53;Enrichr Queries,3;GTEx Coexpression,146	RPL4,RPL5,RPL30,RPL3,HSP90AB1,RPL31,RPLP0,HMGB2,RPL10A,RPL8,RPL9,RPL6,RPL7,EEF1B2,RPS15,PYCARD,RPL7A,RPS17,RPS16,RPS19,SNRPD2,RPL18A,RPS18,RPL36AL,C1QBP,RACK1,RPL35,RPLP2,RPL38,RPS11,RPL39,RPS10,RPS13,COX8A,RPS9,HSP90AA1,RPL21,RPS8,RPL23,RPS5,RPL22,RPS6,RPSA,MIF,EEF1A1,EEF1G,NCL,RPL37A,RPL27,SNRPF,RPL26,PPIA,RPL10,RPL12,RPL11,DDX21,COX7A1,ATP5MC1,RPS15A,PRDX1,RPS3,RPL14,RPS2,RPL15,RPS27A,RPL18,RP…
	CENPX	15	82.0	GTEx Coexpression,82	SEC14L2,MRPL52,MOGAT2,SNRPF,TXN,PPIA,KHK
	MYB	17	85.33	Literature ChIP-seq,57;ARCHS4 Coexpression,54;ENCODE ChIP-seq,103;Enrichr Queries,73;ReMap ChIP-seq,117;GTEx Coexpression,108	RPL4,RPL5,HSP90AB1,RPL3,RPL31,RPLP0,HMGB2,MKI67,RPL10A,EEF1B2,RPL7A,KRTCAP2,RPS16,CCND2,RPS19,CASP3,STMN1,RACK1,RPLP2,SLC25A45,RPS11,HSP90AA1,RPS5,RPL22,RPS6,ACSL5,EEF1G,MRPL52,SUB1,CAT,BIRC5,RPL27,SNRPF,CDCA3,NR1I3,RPL12,MGST2,SLC3A2,CENPA,PLAC8,CCNB2,TKFC,MICAL1,RPS3,RPS2,RPL18,CDR2,RPL19,EGR1,CYB5A,IL33,UBE2C,NR1D1,FMO5,SERBP1,PDCD4,RNF186,NOP10
	MLXIPL	18	89.67	ARCHS4 Coexpression,114;Enrichr Queries,72;GTEx Coexpression,83	CYB5A,EGR1,ABCC2,DGAT2,MAOB,MME,LEAP2,MOGAT2,NR1I3,MTTP,MGST1,SLC2A2,TM4SF5,NR1D1,FMO5,KHK,TMEM37,CYP2B6,SLC7A8,CAT,REEP6,CD36
	NME2	21	98.67	ARCHS4 Coexpression,3;ReMap ChIP-seq,292;GTEx Coexpression,1	RPL4,RPL5,RPL30,RPL31,RPLP0,RPL10A,RPL8,RPL9,RPL6,RPL7,EEF1B2,RPS15,RBM3,RPL7A,RPS17,RPS16,RPL18A,RPS19,SNRPD2,RPS18,RPL36AL,C1QBP,RACK1,RPL35,RPLP2,RPL38,RPL37,SEC61B,RPS11,RPL39,RPS10,RPS13,RPS12,COX8A,RPS9,RPS7,RPL21,RPL23,RPS5,RPL22,RPS6,NDUFC2,RPSA,MIF,NME1,EEF1G,MRPL52,TMEM258,SUB1,RPL37A,RPL24,RPL27,SNRPF,RPL26,PPIA,RPL10,RPL12,RPL11,MTTP,ATP5MC1,RPS15A,PRDX1,RPS3,RPL14,RPS2,RPL15,RPS27A,R…
	HNF4G	24	104.0	ARCHS4 Coexpression,75;ENCODE ChIP-seq,97;Enrichr Queries,181;ReMap ChIP-seq,116;GTEx Coexpression,51	HSP90AB1,MAOB,MOGAT2,LEAP2,TREH,NR1I3,MTTP,MGST1,SLC2A2,MGST2,KHK,ATP5MC1,RPS15,PRPSAP1,SEC14L2,EEF1B2,LGALS2,TKFC,RPS16,RPL35,RPLP2,RPS2,CD36,SLC25A45,MS4A10,EGR1,CYB5A,ABCC2,MME,ACSL5,TM4SF5,NR1D1,PRDX6,RPS26,TMEM37,RPS25,SLC9A3,GLOD5,REEP6,RPS21
	TIGD2	47	153.7	ARCHS4 Coexpression,52;Enrichr Queries,309;GTEx Coexpression,100	RPL4,LEAP2,NR1I3,RPL12,RPLP0,HMGB2,SLC2A2,DDX21,MKI67,RPL10A,CENPA,KHK,RPL7A,RPS17,CCND2,C1QBP,EGR1,NPM1,ABCC2,CBX3,RPS6,TM4SF5,RPSA,SERBP1,PDCD4
	FOS	58	177.4	ARCHS4 Coexpression,81;ENCODE ChIP-seq,51;Enrichr Queries,252;ReMap ChIP-seq,254;GTEx Coexpression,249	RPL4,RPL5,RPL30,RPL3,HSP90AB1,RPL31,RPLP0,HMGB2,NUCKS1,MKI67,WDR89,RPL9,RPL6,EEF1B2,RPS15,RBM3,RPL7A,KRTCAP2,RPS17,CCND2,RPS19,CASP3,STMN1,RPLP2,RPL38,CD36,RPL37,SLC25A45,RPL39,RPS10,MFSD2A,HSP90AA1,RPS9,ABCC2,TSTD1,RPS7,RPS8,RPL23,RPS5,RPS6,ENTPD7,RPSA,EEF1G,MRPL52,SUB1,NCL,CAT,PCCB,RPL37A,RPL27,SNRPF,RPL26,PPIA,RPL10,RPL12,SLC3A2,PRPSAP1,PLAC8,CCNB2,RPS3,RPL14,RPL13,RPL17,CDR2,TIMM8B,EGR1,NPM1,…
	NFE2L2	67	193.0	Literature ChIP-seq,76;ARCHS4 Coexpression,70;Enrichr Queries,70;ReMap ChIP-seq,51;GTEx Coexpression,698	RPL5,HSP90AB1,RPLP0,RPL10A,RPL6,KHK,RPS15,RPL7A,KRTCAP2,RPS16,CCND2,SNRPD2,STMN1,RACK1,RPLP2,SLC25A45,RPS11,RPS10,RPS12,HSP90AA1,ABCC2,RPS5,RPS6,EEF1G,EEF1A1,TMEM258,SUB1,CAT,RPL37A,RPL27,SNRPF,ZFPM1,CDCA3,RPL11,MGST1,ATP5MC2,MGST2,SLC3A2,TXN,PRPSAP1,RPS15A,PRDX1,RPS2,RPL18,EGR1,IL33,HSPA5,RPL35A,NR1D1,PRDX6,DNAJA1,RPS25,RPS29,SEC24D,RPS21
	JUN	81	210.2	Literature ChIP-seq,94;ARCHS4 Coexpression,178;ENCODE ChIP-seq,50;Enrichr Queries,224;ReMap ChIP-seq,184;GTEx Coexpression,531	CDA,RPL5,RPL3,HSP90AB1,RPL31,RPLP0,GDE1,HMGB2,NUCKS1,RPL8,RPL9,RPL7,RPS15,RBM3,KRTCAP2,RPS16,CCND2,CASP3,C1QBP,STMN1,RPLP2,RPL35,PRKG2,RPL38,RPL37,SLC25A45,RPS11,RPS13,COX8A,HSP90AA1,RPS9,ABCC2,RPS7,SLC35C2,RPSA,MIF,NME1,EEF1G,EEF1A1,MRPL52,SUB1,CAT,RPL24,BIRC5,RPL27,RPL26,SNRPF,ZFPM1,RPL10,MAOB,RPL12,RPL11,SLC5A11,MGST2,DDX21,SLC3A2,TXN,ATP5MC1,PRPSAP1,RPS15A,PRDX1,RPL14,RPS2,RPL15,RPL18,RPS27A,…
	DRAP1	86	219.7	ARCHS4 Coexpression,489;Enrichr Queries,5;GTEx Coexpression,165	RPL4,RPL3,HSP90AB1,RPL31,RPLP0,HMGB2,RPL10A,RPL8,RPL6,EEF1B2,RPS15,RPL7A,RPS16,RPL18A,RPS19,SNRPD2,RPS18,STMN1,RACK1,RPL35,RPLP2,RPL38,RPS11,RPS10,RPS13,COX8A,RPS9,HSP90AA1,CCDC34,RPS8,RPL23,RPS5,RPS6,RPSA,MRPL52,EEF1A1,RPL37A,BIRC5,RPL27,RPL26,RPL12,RPL11,CCNB2,RPS15A,PRDX1,RPS3,RPL14,RPS2,RPL18,RPL19,EGR1,NPM1,HSPA5,NDUFA4,DNAJA1,RPS25,RPS28,RPS29,RPL27A,RPS20,RPS21,RPS24,NOP10
	GATA4	96	231.2	Literature ChIP-seq,82;ARCHS4 Coexpression,212;Enrichr Queries,607;ReMap ChIP-seq,86;GTEx Coexpression,169	HSP90AB1,KHK,RPS15,PYCARD,KRTCAP2,RPS16,CCND2,RPS19,SNRPD2,MPC2,RPLP2,SLC25A45,RPS9,ABCC2,MME,CCDC34,RPL23,RPS5,RPL22,ENTPD7,NDUFC2,ACSL5,TM4SF5,MRPL52,EEF1G,TMEM37,SLC9A3,SLC7A8,SUB1,ZFPM1,CDCA3,MGST2,SLC3A2,COX7A1,ATP5MC1,PLAC8,CCNB2,PRDX1,RPS2,RPL18,CDR2,EGR1,NDUFA4,NR1D1,PRDX6,FMO5,RPS25,REEP6,RPS21
	HIF1A	98	233.8	Literature ChIP-seq,137;ARCHS4 Coexpression,440;Enrichr Queries,93;ReMap ChIP-seq,165;GTEx Coexpression,334	RPL3,HSP90AB1,CDCA3,HMGB2,ATP5MC2,DDX21,RPL10A,WDR89,RPS15,KRTCAP2,LGALS2,CCND2,RPS3,RPLP2,RPL13,RPL38,RPL18,RPL19,EGR1,HSP90AA1,NPM1,MME,HSPA5,RPL35A,NR1D1,MIF,EEF1A1,DNAJA1,TSPAN13,RPL27,SEC24D,RPS21
	CEBPZ	107	246.0	ARCHS4 Coexpression,105;ENCODE ChIP-seq,80;Enrichr Queries,19;ReMap ChIP-seq,137;GTEx Coexpression,889	RPL4,RPL5,RPL3,HSP90AB1,RPLP0,HMGB2,RPL7,RPS16,RPL18A,SNRPD2,RPS18,C1QBP,RPLP2,RPS11,HSP90AA1,RPS5,RPL23,SLC35C2,RPS6,ENTPD7,NME1,EEF1A1,NCL,SNRPF,PPIA,CDCA3,NR1I3,RPL12,DDX21,SLC3A2,CENPA,ATP5MC1,SEC14L2,RPS15A,PRDX1,RPS2,CDR2,CYB5A,EGR1,NPM1,HSPA5,CBX3,UBE2C,RPL35A,NR1D1,MANF,DNAJA1,RPS25,RPS28,SERBP1,RPS24,RPS23
	NR1I3	114	252.7	ARCHS4 Coexpression,522;Enrichr Queries,41;GTEx Coexpression,195	EGR1,ABCC2,DGAT2,MAOB,MME,LEAP2,SLC2A2,NR1D1,FMO5,KHK,NAT8,CYP2B6,CAT,REEP6,CD36,SLC25A45,MFSD2A
	NR3C1	126	262.2	Literature ChIP-seq,145;ARCHS4 Coexpression,373;ENCODE ChIP-seq,88;Enrichr Queries,295;ReMap ChIP-seq,81;GTEx Coexpression,591	CDA,RPL3,HSP90AB1,RPLP0,NUCKS1,WDR89,KHK,KRTCAP2,RPS16,CCND2,RPS19,STMN1,RACK1,RPL35,RPLP2,SLC25A45,RPS11,RPS12,HSP90AA1,ABCC2,RPS7,RPS8,RPL23,RPS5,HLA-A,EEF1G,EEF1A1,CAT,BIRC5,SNRPF,RPL12,MGST1,MGST2,SLC3A2,TXN,CYP2B6,PRDX1,MICAL1,RPS2,RPL18,RPS27A,RPL19,EGR1,CYB5A,HSPA5,CBX3,NDUFA4,NR1D1,PRDX6,NACA,RPS29,SERBP1,PDCD4,RPS21
D	HNF4A	3	13.33	Literature ChIP-seq,3;ARCHS4 Coexpression,13;ENCODE ChIP-seq,4;Enrichr Queries,24;ReMap ChIP-seq,18;GTEx Coexpression,18	TES,AQP7,PRDM1,ESPN,BACH1,GLS,ACTG1,LGALS3,CREB3L3,CDH1,FAM3B,TRIM25,ENPP3,FAM3C,PLS1,CAST,ABCG8,SLC6A19,SLC15A1,GAS2L3,SPINK1,SPNS3,RSAD1,IPMK,IFRD1,KRT8,ENTPD8,LMO7,UNC93A,ACSL3,LARS2,ACE2,CLDN4,RAB30,CLDN7,SELENOP,PRR15,EZR,TRIB1,ATF3,SEMA7A,ABHD2,FBLN1,SLC5A1,DPP4,SLC9A3R1,SGPL1,IGSF23,INPP5A,TSPAN8,AGMO,SI,APOB,SKIL,S100A10,MCL1,ABCA1,ACE,ATP8B1,NEK6,DSTN,SLC16A10,CYP4F12,CIDEC,ACSF2,FOSL2,V…
	KLF5	6	25.4	Literature ChIP-seq,5;ARCHS4 Coexpression,11;Enrichr Queries,3;ReMap ChIP-seq,48;GTEx Coexpression,60	CDKN1A,CD82,FHL2,PRDM1,KRT20,PEPD,ACTG1,NUDT4,CNDP2,LGALS3,CDH1,PMEPA1,MUC13,PLS1,DSP,CAST,SLC6A19,GPX2,AMN,SLC15A1,TSC22D1,ANXA4,IFRD1,KRT8,ENTPD8,LMO7,SERPINB6,RHOB,PISD,ACE2,CLDN4,GPRC5A,TUBB2A,MEP1B,CLDN7,CDHR2,S100A6,PTRH1,PRR15,DSG2,EZR,TRIB1,ATF3,SLC27A4,PLEC,AHNAK,TUFT1,LAMA3,GDPD2,SLC5A1,ATP1A1,SLC9A3R1,UGCG,SGPL1,NT5E,PDLIM2,TSPAN8,SI,LMNA,SFN,EPS8L3,SLC25A22,SKIL,CD55,CLCA4,S100A10,MCL…
	HNF4G	11	31.0	ARCHS4 Coexpression,2;ENCODE ChIP-seq,5;Enrichr Queries,71;ReMap ChIP-seq,76;GTEx Coexpression,1	CDKN1A,PRDM1,KRT20,PEPD,PLB1,CNDP2,CREB3L3,CDH1,FAM3B,MUC13,FAM3C,CLIC1,PLS1,DSP,SLC36A1,SLC6A19,SLC15A1,AMN,SERPINB1,SPINK1,KRT8,ENTPD8,APOA1,APOA4,LMO7,UNC93A,ACE2,MEP1B,MMP15,CLDN7,SELENOP,CDHR2,PRR15,VWA1,DSG2,DNASE1,TRIB1,LCT,ATF3,SMIM24,SEMA7A,OAT,SLC20A1,FBLN1,SLC5A1,ATP1A1,DPP4,SLC9A3R1,GIMD1,NT5E,IGSF23,TSPAN8,SI,EPS8L3,APOB,SLC25A22,MCL1,ABCA1,CEACAM18,AOC1,MGAM,EGLN3,ACE,ATP8B1,GUCA2B,…
	KLF6	12	32.75	ARCHS4 Coexpression,48;Enrichr Queries,1;ReMap ChIP-seq,21;GTEx Coexpression,61	APP,CDKN1A,FHL2,PRDM1,ESPN,BACH1,ACTG1,LGALS3,TMEM43,CDH1,RASGEF1B,EFHD2,PMEPA1,CLIC1,SERPINB1,TSC22D1,IFRD1,VPS37B,RHOD,SERPINB6,RHOB,GPRC5A,TUBB2A,CLDN7,CDHR2,S100A6,DSG2,EZR,TRIB1,ATF3,PLEC,PTGER4,AHNAK,TUFT1,SLC20A1,LAMA3,UGCG,INPP5A,PDLIM2,DNPEP,LMNA,SLC25A22,CD55,MCL1,S100A10,ABCA1,GSN,NEK6,DSTN,KLF4,PNRC1,FOSL2,BST1,KLF6,XPNPEP1,STK17B,FOSB,MXD1
	CDX2	14	39.6	Literature ChIP-seq,11;ARCHS4 Coexpression,5;Enrichr Queries,148;ReMap ChIP-seq,26;GTEx Coexpression,8	CDKN1A,B4GALT1,FHL2,RAPH1,PRDM1,KRT20,BACH1,PLB1,GLS,ACTG1,LGALS3,CREB3L3,CDH1,CA4,FAM3B,MUC13,PMEPA1,PLS1,DSP,AMN,SERPINB1,GPX2,SLC6A19,SLC15A1,SPINK1,KRT8,ENTPD8,APOA1,APOA4,SERPINB6,ACE2,CLDN4,RAB30,GPRC5A,MEP1B,MMP15,CLDN7,CDHR2,SELENOP,S100A6,PRR15,DSG2,TRIB1,ATF3,OAT,AHNAK,SLC43A2,TUFT1,ABHD2,ATP1A1,SLC5A1,DPP4,TSPAN8,SI,EPS8L3,APOB,DUOX2,CLCA4,S100A10,AOC1,EGLN3,MGAM,ACE,ATP8B1,GUCA2B,KLF4…
	CREB3L3	28	63.33	ARCHS4 Coexpression,10;Enrichr Queries,125;GTEx Coexpression,55	SMIM24,CDKN1A,OAT,SLC5A1,KRT20,PEPD,PLB1,DPP4,LGALS3,IGSF23,DNPEP,TSPAN8,NPC1L1,AGMO,SI,CA4,MUC13,EPS8L3,APOB,PLS1,ABCG8,SLC6A19,AOC1,SLC15A1,MGAM,AMN,ACE,KRT8,APOA1,ENTPD8,GUCA2B,APOA4,CYP4F12,CIDEC,EFNA1,VIL1,FABP2,ACE2,VNN1,MEP1B,MYO1A,SELENOP,CDHR2,FOSB,SLC28A1,ATF3
	EHF	30	75.5	ARCHS4 Coexpression,24;Enrichr Queries,16;ReMap ChIP-seq,153;GTEx Coexpression,109	CDKN1A,AHNAK,ABHD2,FHL2,PRDM1,ATP1A1,DPP4,SLC9A3R1,LGALS3,NT5E,TSPAN8,CDH1,PMEPA1,SFN,CD55,CLCA4,PLS1,DSP,CAST,SLC34A2,MARCKSL1,EGLN3,GPX2,GSN,ATP8B1,KRT8,CYP4B1,LMO7,KLF4,RHOD,FOSL2,CLDN4,KLF6,GPRC5A,CLDN7,SELENOP,S100A6,PRR15,DSG2,EZR,LPIN2,ATF3
	KLF4	32	77.4	Literature ChIP-seq,9;ARCHS4 Coexpression,19;Enrichr Queries,34;ReMap ChIP-seq,19;GTEx Coexpression,306	CDKN1A,CD82,PRDM1,ESPN,KRT20,ACTG1,LGALS3,CDH1,PMEPA1,MUC13,TRIM25,CLIC1,DSP,CAST,OSR2,SLC15A1,TSC22D1,IFRD1,KRT8,ENTPD8,ANO6,UNC93A,VPS37B,RHOD,SERPINB6,RHOB,CLDN4,GPRC5A,TUBB2A,CLDN7,CDHR2,SELENOP,S100A6,PTRH1,VWA1,PRR15,DSG2,EZR,TRIB1,ATF3,SLC27A4,PLEC,PTGER4,AHNAK,TUFT1,SLC20A1,FBLN1,SLC9A3R1,PDLIM2,DNPEP,TSPAN8,LMNA,SFN,EPS8L3,SLC25A22,CD55,CLCA4,S100A10,MCL1,ABCA1,TMEM86A,GSN,ATP8B1,SUSD2,D…
	KLF3	34	79.0	ARCHS4 Coexpression,54;Enrichr Queries,8;ReMap ChIP-seq,159;GTEx Coexpression,95	APP,CDKN1A,TES,B4GALT1,PRDM1,NUDT4,LGALS3,EFHD2,FAM3C,DSP,CAST,TSC22D1,APOA1,UNC93A,SERPINB6,RHOB,GPRC5A,SELENOP,EZR,TRIB1,ATF3,PLEC,AHNAK,TUFT1,ABHD2,LAMA3,GDPD1,UGCG,SGPL1,DNPEP,LMNA,STOM,SFN,SKIL,CD55,S100A10,MCL1,ABCA1,MPP1,GSDMC,EGLN3,GSN,KLF4,PNRC1,FOSL2,KLF6,STK17B,MXD1,LPIN2,SLC25A36
	NR1H4	38	88.33	ARCHS4 Coexpression,21;Enrichr Queries,197;GTEx Coexpression,47	CDKN1A,SLC5A1,PEPD,DPP4,LGALS3,NT5E,IGSF23,DNPEP,CREB3L3,TSPAN8,NPC1L1,AGMO,CYP4V2,SI,EPS8L3,APOB,ABCA1,ABCG8,SLC6A19,AMN,SPINK1,KRT8,APOA1,KLF4,RHOD,CYP4F12,VIL1,ACE2,FABP2,VNN1,MEP1B,MYO1A,SELENOP,CDHR2,SLC28A1,ATF3
	JUND	43	95.0	Literature ChIP-seq,14;ARCHS4 Coexpression,83;ENCODE ChIP-seq,3;Enrichr Queries,29;ReMap ChIP-seq,30;GTEx Coexpression,411	APP,CDKN1A,B4GALT1,TES,CD82,FHL2,BACH1,ACTG1,GLS,CNDP2,LGALS3,TMEM43,EFHD2,TRIM25,PMEPA1,ME2,CLIC1,PLS1,SLC36A1,SERPINB1,GAS2L3,TSC22D1,IFRD1,IPMK,PLA2G4C,KRT8,ENTPD8,LMO7,VPS37B,RHOD,SERPINB6,RHOB,ACE2,RAB30,GPRC5A,TUBB2A,CLDN7,S100A6,PTRH1,DSG2,EZR,TRIB1,ATF3,PLEC,PTGER4,ASAH2,AHNAK,SLC20A1,TUFT1,ABHD2,ATP1A1,PDLIM2,DNPEP,TSPAN8,NPC1L1,LMNA,SFN,EPS8L3,SLC25A22,CD55,S100A10,MCL1,MPP1,MARCKSL1,GS…
	PPARD	48	99.5	Literature ChIP-seq,49;ARCHS4 Coexpression,268;Enrichr Queries,42;GTEx Coexpression,39	APP,CDKN1A,CD82,FHL2,RAPH1,AQP7,PRDM1,ACTG1,LGALS3,CDH1,EFHD2,PMEPA1,MUC13,AMN,TSC22D1,SPNS3,IFRD1,APOA1,ANO6,VPS37B,ACSL3,RHOD,RHOB,CLDN4,SLC5A8,NPC1,S100A6,PRR15,EZR,TRIB1,ATF3,PLEC,SEMA7A,OAT,AHNAK,SLC43A2,SLC20A1,FBLN1,UGCG,DNPEP,INPP5A,TSPAN8,SI,LMNA,EPB41L3,SLC17A5,SFN,SKIL,SLC25A22,DUOX2,MCL1,ABCA1,GSDMC,GSN,PLEKHA1,ATP8B1,SUSD2,NEK6,KLF4,SVIP,AZIN1,PNRC1,FOSL2,KLF6,XPNPEP1,PMP22,FOSB,MXD1…
	BACH1	54	104.3	Literature ChIP-seq,25;ARCHS4 Coexpression,127;ENCODE ChIP-seq,64;Enrichr Queries,22;ReMap ChIP-seq,129;GTEx Coexpression,259	APP,CDKN1A,B4GALT1,SRXN1,PRDM1,BACH1,ACTG1,CNDP2,LGALS3,CDH1,DUOXA2,TRIM25,PMEPA1,FAM3C,PLS1,SLC36A1,OSR2,GPX2,SLC15A1,TSC22D1,IPMK,IFRD1,PLA2G4C,KRT8,ANO6,SERPINB6,RHOB,CLDN4,TUBB2A,GPRC5A,MEP1B,CLDN7,S100A6,EZR,TRIB1,ATF3,PLEC,SEMA7A,SLC43A2,AHNAK,SLC20A1,ABHD2,LAMA3,GDPD2,UGCG,SGPL1,DNPEP,INPP5A,ALDH1B1,EPB41L3,SLC25A22,SKIL,CD55,S100A10,MCL1,ABCA1,MGAM,ACE,ATP8B1,GSR,DSTN,CYP4B1,KLF4,PNRC1,CI…
	NFE2L2	66	119.4	Literature ChIP-seq,106;ARCHS4 Coexpression,23;Enrichr Queries,12;ReMap ChIP-seq,152;GTEx Coexpression,304	APP,CDKN1A,TES,SRXN1,BACH1,ACTG1,LGALS3,EFHD2,CLIC1,CAST,TSC22D1,IFRD1,IPMK,LMO7,RHOD,SERPINB6,RHOB,CLDN4,TUBB2A,NPC1,CLDN7,SELENOP,S100A6,LAP3,EZR,TRIB1,ATF3,PLEC,OAT,AHNAK,SLC20A1,ATP1A1,DNPEP,LMNA,STOM,SFN,EPS8L3,SLC25A22,S100A10,MCL1,ABCA1,GSDMC,MARCKSL1,EGLN3,GSN,NEK6,GSR,DSTN,KLF4,PNRC1,FOSL2,KLF6,TMEM117,FOSB
	MAF	69	123.5	ARCHS4 Coexpression,15;Enrichr Queries,187;ReMap ChIP-seq,246;GTEx Coexpression,46	CDKN1A,PRDM1,PLB1,ACTG1,LGALS3,CREB3L3,PMEPA1,MUC13,PLS1,DSP,SLC6A19,SLC15A1,AMN,ENTPD8,APOA4,UNC93A,RHOB,ACE2,MEP1B,CDHR2,SELENOP,S100A6,TRIB1,CCDC152,ATF3,PLEC,PTGER4,AHNAK,TUFT1,LAMA3,SLC5A1,DPP4,SLC9A3R1,SGPL1,SI,EPS8L3,SLC25A22,MCL1,ABCA1,GSDMC,TMEM86A,EGLN3,MGAM,GSN,ACE,GUCA2B,KLF4,CYP4F12,FOSL2,VIL1,FABP2,KLF6,MYO1A,STK17B,FOSB,SLC28A1
	MXD1	84	153.0	ARCHS4 Coexpression,100;Enrichr Queries,136;GTEx Coexpression,223	CDKN1A,AHNAK,SLC43A2,PRDM1,BACH1,LGALS3,UGCG,EFHD2,TRIM25,CD55,MCL1,MPP1,ABCA1,MARCKSL1,MGAM,IPMK,IFRD1,KLF4,PNRC1,FOSL2,RHOB,BST1,KLF6,STK17B,S100A6,FOSB,TRIB1,ATF3
	NR1D1	97	178.3	ARCHS4 Coexpression,157;Enrichr Queries,151;GTEx Coexpression,227	CDKN1A,AHNAK,TUFT1,ATP1A1,LGALS3,DNPEP,LMNA,FAM3B,PMEPA1,SLC25A22,DSP,ABCA1,EGLN3,GSN,SPINK1,TSC22D1,UNC93A,KLF4,FOSL2,RHOB,KLF6,CLDN4,S100A6,FOSB,TRIB1,ATF3,PLEC
	XBP1	104	184.3	ARCHS4 Coexpression,59;Enrichr Queries,101;ReMap ChIP-seq,264;GTEx Coexpression,313	APP,CDKN1A,AHNAK,ACTG1,LGALS3,SLC9A3R1,DNPEP,CDH1,FAM3B,SLC17A5,CLIC1,S100A10,MCL1,DSP,SERPINB1,MARCKSL1,SPINK1,TSC22D1,ATP8B1,ANXA4,SPNS3,KRT8,DSTN,KLF4,RHOD,SERPINB6,FOSL2,RHOB,EFNA1,KLF6,TUBB2A,XPNPEP1,CLDN7,S100A6,PRR15,TRIB1,ATF3
	MXI1	115	195.2	ARCHS4 Coexpression,270;ENCODE ChIP-seq,65;Enrichr Queries,21;ReMap ChIP-seq,258;GTEx Coexpression,362	CDKN1A,PRDM1,ACTG1,NUDT4,LGALS3,PMEPA1,CLIC1,SLC36A1,TSC22D1,ANXA4,KRT8,ACSL3,VPS37B,RHOB,TUBB2A,MMP15,CLDN7,SELENOP,S100A6,VWA1,LAP3,TRIB1,ATF3,PLEC,AHNAK,UGCG,SLC9A3R1,SGPL1,INPP5A,DNPEP,ALDH1B1,LMNA,STOM,SLC25A22,CD55,S100A10,MCL1,ABCA1,MPP1,EGLN3,MARCKSL1,GSN,GSR,DSTN,KLF4,PNRC1,FOSL2,EFNA1,KLF6,FOSB,MXD1,LPIN2
	NR3C1	120	202.3	Literature ChIP-seq,70;ARCHS4 Coexpression,74;ENCODE ChIP-seq,6;Enrichr Queries,191;ReMap ChIP-seq,32;GTEx Coexpression,841	APP,CDKN1A,B4GALT1,TES,CD82,FHL2,RAPH1,PRDM1,PEPD,BACH1,ACTG1,TMEM43,CDH1,RFK,PMEPA1,MUC13,CAST,SLC36A1,SERPINB1,SLC6A19,TSC22D1,IFRD1,KRT8,ANO6,VPS37B,ACSL3,RHOD,RHOB,LARS2,RAB30,GPRC5A,CLDN7,S100A6,EZR,TRIB1,ATF3,PLEC,SEMA7A,AHNAK,SLC20A1,ABHD2,FBLN1,DPP4,DNPEP,AGMO,LMNA,EPB41L3,STOM,APOB,SKIL,CD55,S100A10,MCL1,ABCA1,MGAM,MARCKSL1,EGLN3,GSN,PLEKHA1,NEK6,GSR,DSTN,SLC16A10,KLF4,CYP4F12,CIDEC,PNRC…
E	KLF5	14	39.0	Literature ChIP-seq,49;ARCHS4 Coexpression,9;Enrichr Queries,39;ReMap ChIP-seq,26;GTEx Coexpression,72	PIGR,SLC44A4,DGKD,RNPEPL1,DGKA,PRSS23,ARHGDIA,ANPEP,HNF4A,PLEKHN1,CAPN1,UPP1,ITGB6,TNS4,PPFIA3,SLC39A4,FGFBP1,CXADR,PLEKHG2,GPX3,EMP1,ACTN4,AXIN2,HLA-E,CEACAM1,TMIGD1,MAF,SPINT1,DDAH1,MEP1A,IRF1,HOXB4,TFF3,DPEP1,RBMS1,CDHR5,ZG16,SGK1,HOXB6,ARF6,HOXB5,RAI14,ENPEP,SEMA3C,ROCK2,MVP,GCNT1,ENDOD1,FUT2,FAM83G,FAM83E,SOCS1,CAMK2N1,UBC,MYH14,EPS8L2,ZBTB7B,MISP,LDLR,TSPAN1,TRPM4,MAPK3,MPST,FDPS,TCF7L2,DYN…
	MAF	80	165.0	ARCHS4 Coexpression,11;Enrichr Queries,89;ReMap ChIP-seq,270;GTEx Coexpression,290	RNPEPL1,ITGB5,PRSS23,ARHGDIA,ANPEP,PLEKHN1,B2M,SLC39A4,SLC13A1,CUBN,SLC13A2,CXADR,PLEKHG2,GPX3,EMP1,HLA-A,SLC51A,NAALADL1,TAPBP,TMIGD1,SLC7A9,MEP1A,IRF1,DPEP1,CDHR5,ZG16,SGK1,ST6GALNAC6,ARF6,ENPEP,SEMA3C,MVP,ENDOD1,SLC3A1,IQGAP2,FAM83G,FAM83E,UBC,ZBTB7B,MISP,CD74,TCF7L2,STAT1,SLC10A2,GUCA2A,FABP6,XPNPEP2,CD9,ANKS4B,TGFBI,GRINA
	CDX2	12	28.6	Literature ChIP-seq,9;ARCHS4 Coexpression,3;Enrichr Queries,120;ReMap ChIP-seq,1;GTEx Coexpression,10	PIGR,FCGBP,SLC44A4,PTPRJ,ARRB1,PRSS23,HNF4A,ANPEP,PHACTR2,ITGB6,TNS4,GGT1,SLC39A4,SPINK4,CUBN,TLE3,SLC13A2,FGFBP1,CXADR,PLEKHG2,MYO7B,COBL,ACTN4,AXIN2,SLC51B,TMC5,OLFM4,IL17RC,DNM2,EREG,NAALADL1,CEACAM1,TMIGD1,SPINT1,MEP1A,SLC7A9,IRF1,HOXB4,TFF3,DPEP1,CDHR5,ZG16,SGK1,HOXB6,HOXB5,ABCG2,REG3A,SLC26A2,ENPEP,SEMA3C,ROCK2,MVP,SLC3A1,FAM83E,SCIN,CAMK2N1,UBC,MYH14,EPS8L2,STX3,ZBTB7B,TSPAN1,MISP,TRPM4,TC…
	MXD1	128	231.3	ARCHS4 Coexpression,183;Enrichr Queries,41;GTEx Coexpression,470	SAMD9L,PTPRJ,GLRX,IFIT1,USP18,SOCS1,GLIPR2,STX3,UPP1,PGLYRP1,ZBTB7B,LDLR,TLE3,CD74,STAT1,EMP1,HLA-A,PARP14,HLA-E,SLC25A37,OAS3,IRF1,IRF7,TGFBI,SGK1
	NR1H4	27	62.67	ARCHS4 Coexpression,32;Enrichr Queries,9;GTEx Coexpression,147	PIGR,ENPEP,ABCB1,SLC1A1,SLC3A1,MSMO1,CLDN2,IQGAP2,C2,HNF4A,ANPEP,MPST,TTC36,CUBN,GPX3,SLC10A2,SLC51A,SLC51B,GUCA2A,CEACAM1,TMIGD1,KRT18,MAF,MEP1A,SLC7A9,FABP6,XPNPEP2,IRF1,FGF19,ANKS4B,CDHR5,SGK1,ASPA,ABCG2
	EHF	8	22.25	ARCHS4 Coexpression,27;Enrichr Queries,17;ReMap ChIP-seq,20;GTEx Coexpression,25	PIGR,SLC44A4,SEMA3C,DGKA,FUT2,PRSS23,MYH14,EPS8L2,PLEKHN1,CAPN1,ITGB6,TNS4,TSPAN1,MISP,CD74,ST14,FGFBP1,CXADR,LAMB3,STAT1,GPX3,EMP1,TMC5,ADAP1,EREG,KRT19,CEACAM1,KRT18,SPINT1,GOLGB1,PLEKHM1,HOXB4,CD9,PLXNB2,TGFBI,SGK1,HOXB6,ARF6,HOXB5
	IRF8	16	40.25	Literature ChIP-seq,19;ARCHS4 Coexpression,41;Enrichr Queries,46;GTEx Coexpression,55	SAMD9L,CIITA,RNPEPL1,DGKA,PTPRJ,IFIT1,USP18,RELB,HLA-DMB,SOCS1,CD38,B2M,HLA-DQA1,FDFT1,CD74,TCF7L2,HLA-DRB5,STAT1,CYBA,HLA-A,PARP14,IRF1,IRF7,TGFBI,SGK1,ASPA,HLA-DQB1,GRINA
	HNF4A	9	25.0	Literature ChIP-seq,12;ARCHS4 Coexpression,15;ENCODE ChIP-seq,8;Enrichr Queries,51;ReMap ChIP-seq,10;GTEx Coexpression,54	PIGR,MSMO1,CLDN2,TRAM2,GOLGA4,ANPEP,CHMP1A,MYO18A,UPP1,GGT1,RNF152,SLC39A4,PPFIA3,SPINK4,TLE3,SLC13A2,CXADR,PLEKHG2,HMGCS1,MYO7B,COBL,EMP1,SLC51A,ACTN4,AXIN2,SLC51B,IL17RC,NAALADL1,TMIGD1,CEACAM1,MAF,SLC7A9,MEP1A,IRF1,RBMS1,DPEP1,CDHR5,ZG16,SGK1,ARF6,ABCG2,ENPEP,ABCB1,SEMA3C,ROCK2,INSIG2,MVP,SLC3A1,GLRX,PSEN1,IQGAP2,FUT2,USP18,C2,FAM83E,SOCS1,CAMK2N1,UBC,NEU1,MYH14,EPS8L2,ZBTB7B,MISP,LDLR,TSPAN1,…
	STAT1	30	69.0	Literature ChIP-seq,97;ARCHS4 Coexpression,34;ENCODE ChIP-seq,3;Enrichr Queries,31;ReMap ChIP-seq,43;GTEx Coexpression,206	SAMD9L,CIITA,MVP,PTPRJ,ARRB1,GLRX,IFIT1,USP18,IL18BP,RELB,SOCS1,HLA-DMB,GLIPR2,ANPEP,UBC,CD38,CAPN1,ZBTB7B,CTSD,LDLR,B2M,HLA-DQA1,CD74,TCF7L2,PLEKHG2,LAMB3,STAT1,GPX3,HLA-A,PARP14,PARP12,TAPBP,HLA-E,SLC25A37,OAS3,IRF1,IRF7,TFF3,NUCB1,PLXNB2,CD9,TGFBI,ZG16,SGK1,GSDME,ARF6,GRINA
	KLF4	46	100.0	Literature ChIP-seq,18;ARCHS4 Coexpression,18;Enrichr Queries,102;ReMap ChIP-seq,82;GTEx Coexpression,280	PIGR,FCGBP,CIITA,SLC44A4,RNPEPL1,DGKA,PRSS23,ZC3H7A,CD38,PLEKHN1,UPP1,TNS4,JARID2,GGT1,B2M,SLC39A4,SLC13A2,PLEKHG2,GPX3,ITPK1,EMP1,COBL,ACTN4,DNM2,TAPBP,MAF,SPINT1,IRF1,HOXB4,ZG16,SGK1,SLC25A4,HLA-DQB1,ST6GALNAC6,SLC26A2,SEMA3C,MVP,SLC1A1,FUT2,FAM83G,FAM83E,HLA-DMB,CAMK2N1,NOCT,UBC,MYH14,EPS8L2,ZBTB7B,MISP,TRPM4,CD74,TCF7L2,ST14,STAT1,PARP14,SYT7,KRT19,KRT18,ADCK5,PLXNB2,CD9,TGFBI,PLCD1,GRINA
	ELF3	4	14.0	ARCHS4 Coexpression,19;Enrichr Queries,14;ReMap ChIP-seq,5;GTEx Coexpression,18	PIGR,CIITA,SLC44A4,DGKA,PTPRJ,ARRB1,PRSS23,HNF4A,CAPN1,ITGB6,UPP1,TNS4,TLE3,CXADR,PLEKHG2,GPX3,EMP1,ACTN4,TMC5,EREG,CEACAM1,SPINT1,IRF1,HOXB4,TFF3,ZG16,SGK1,HOXB6,HOXB5,SLC22A5,MVP,ENDOD1,GLRX,FUT2,FAM83E,SCIN,CAMK2N1,UBC,MYH14,EPS8L2,ZBTB7B,TSPAN1,MISP,TRPM4,TCF7L2,ST14,LAMB3,STAT1,ERBIN,SLC25A37,KRT19,KRT18,CD9,PLXNB2,TGFBI
	ZBTB7A	42	92.6	ARCHS4 Coexpression,147;ENCODE ChIP-seq,14;Enrichr Queries,161;ReMap ChIP-seq,31;GTEx Coexpression,110	ABHD12,ARHGDIA,ANPEP,MYO18A,PLEKHN1,CAPN1,JARID2,PPFIA3,SLC39A4,TLE3,PLEKHG2,GP1BB,ITPK1,CYBA,ACTN4,AXIN2,TAPBP,DNM2,CACNB3,IRF1,HOXB4,IRF7,RBMS1,CDHR5,MVD,SGK1,SLC25A4,HOXB6,HOXB5,ST6GALNAC6,RAI14,CAMK2D,INSIG2,MVP,ITPR2,IQGAP2,FAM83G,FAM83E,SOCS1,CAMK2N1,UBC,RAB24,ST3GAL4,EPS8L2,ZBTB7B,MISP,LDLR,MAPK3,TRPM4,MPST,TCF7L2,STAT1,DHCR24,ADAP1,SLC25A37,LPCAT4,STK25,PLEKHM1,ADCK5,PLXNB2,CTNNB1,GRINA
	BACH1	126	228.2	Literature ChIP-seq,37;ARCHS4 Coexpression,595;ENCODE ChIP-seq,81;Enrichr Queries,93;ReMap ChIP-seq,201;GTEx Coexpression,362	SAMD9L,PTPRJ,KIAA1109,ARHGDIA,JARID2,CTSD,B2M,PPFIA3,SLC13A1,TLE3,PLEKHG2,GP1BB,GPX3,EMP1,IL17RC,EREG,HLA-E,MAF,SPINT1,IRF1,OAS3,TFF3,RBMS1,MVD,ZG16,SGK1,SLC25A4,HOXB6,ARF6,ST6GALNAC6,ABCG2,HLA-DQB1,SLC26A2,ABCB1,MVP,IQGAP2,RELB,C2,FAM83G,HLA-DMB,FAM83E,NOCT,UBD,UBC,ST3GAL4,STX3,ZBTB7B,LDLR,HLA-DQA1,MAPK3,DYNC1H1,TCF7L2,FDPS,NOS2,STAT1,SLC10A2,ERBIN,DHCR24,ATP2B1,PARP14,SLC25A37,KRT19,FABP6,TGFBI
	HOXB7	55	121.0	Literature ChIP-seq,72;ARCHS4 Coexpression,117;Enrichr Queries,152;ReMap ChIP-seq,258;GTEx Coexpression,6	PIGR,SLC44A4,DGKD,PRSS23,ANPEP,HNF4A,PHACTR2,PLEKHN1,JARID2,CTSD,SLC39A4,SLC13A1,SLC13A2,TLE3,GPX3,MYO7B,EMP1,COBL,ACTN4,SLC51B,NAALADL1,TMIGD1,MAF,MEP1A,HOXB4,CDHR5,ZG16,SGK1,HOXB6,HOXB5,RAI14,HLA-DQB1,ENPEP,SLC26A2,SEMA3C,MVP,GCNT1,ITPR2,SLC3A1,PSEN1,IQGAP2,USP18,FAM83E,SCIN,CAMK2N1,UBC,TSPAN1,MISP,TRPM4,TCF7L2,ST14,DHCR24,EIF2S2,GUCA2A,SLC25A37,KRT19,KRT18,TCN2,XPNPEP2,FABP6,FGF19,SAA1,CD9,SPA…
	PLSCR1	11	26.5	ARCHS4 Coexpression,33;GTEx Coexpression,20	RNASEL,SAMD9L,MVP,PSEN1,IFIT1,USP18,IL18BP,RELB,GLIPR2,ARHGDIA,UPP1,B2M,DYNC1H1,CD74,HLA-DRB5,STAT1,CYBA,HLA-A,PARP14,PARP12,HLA-E,IRF1,OAS3,IRF7,RBMS1,HLA-DQB1
	CDX1	3	5.667	ARCHS4 Coexpression,6;Enrichr Queries,3;GTEx Coexpression,8	PIGR,FCGBP,SLC44A4,HNF4A,ANPEP,UPP1,SLC39A4,SPINK4,SLC13A2,FGFBP1,MYO7B,AXIN2,SLC51B,OLFM4,DNM2,NAALADL1,CEACAM1,TMIGD1,SPINT1,MEP1A,SLC7A9,IRF1,TFF3,IRF7,DPEP1,CDHR5,ZG16,SGK1,HOXB6,HOXB5,ABCG2,REG3A,SLC26A2,ENPEP,ABCB1,MVP,FAM83E,SCIN,MYH14,EPS8L2,ZBTB7B,TSPAN1,MISP,TRPM4,CD74,TCF7L2,ST14,NOS2,SLC10A2,GUCA2A,KRT19,KRT18,FABP6,XPNPEP2,CD9,ANKS4B,TGFBI
	PPARD	54	119.0	Literature ChIP-seq,104;ARCHS4 Coexpression,67;Enrichr Queries,205;GTEx Coexpression,100	DGKD,RNPEPL1,KIAA1109,GLIPR2,ARHGDIA,CAPN1,JARID2,CTSD,B2M,TLE3,MYO7B,EMP1,ACTN4,DNM2,MAF,SPINT1,IRF1,RBMS1,ZG16,SGK1,SLC25A4,ST6GALNAC6,CAMK2D,SLC22A5,SEMA3C,MVP,GCNT1,PSEN1,RELB,HRH1,NOCT,UBC,INPP5J,ST3GAL4,EPS8L2,STX3,ZBTB7B,LDLR,TCF7L2,ST14,LAMB3,STAT1,SLC10A2,EIF2S2,PARP12,KRT18,TCN2,PLEKHM1,SAA1,CD9,NUCB1,PLXNB2,CTNNB1,TGFBI,GRINA
	TCF7L2	64	140.8	Literature ChIP-seq,73;ARCHS4 Coexpression,402;ENCODE ChIP-seq,21;Enrichr Queries,74;ReMap ChIP-seq,41;GTEx Coexpression,234	FCGBP,DGKD,ITGB5,PTPRJ,PRSS23,ARHGDIA,PHACTR2,TNS4,JARID2,B2M,RNF152,TLE3,CXADR,PLEKHG2,SLC6A14,ITPK1,EMP1,COBL,CYBA,ACTN4,AXIN2,HLA-A,TAPBP,HLA-E,MAF,DDAH1,IRF1,HOXB4,RBMS1,SGK1,HOXB6,HOXB5,ARF6,RAI14,SEMA3C,ROCK2,INSIG2,MVP,PSEN1,FAM83E,UBC,EPS8L2,ZBTB7B,LDLR,TCF7L2,STAT1,SLC10A2,ERBIN,NR1H4,DHCR24,KRT19,KRT18,FGF19,CTNNB1,CD9,TGFBI,GRINA
	IRF1	19	47.83	Literature ChIP-seq,8;ARCHS4 Coexpression,133;ENCODE ChIP-seq,76;Enrichr Queries,28;ReMap ChIP-seq,7;GTEx Coexpression,35	SAMD9L,RNPEPL1,PTPRJ,IFIT1,IL18BP,GLIPR2,ARHGDIA,CD38,UPP1,JARID2,B2M,CTSD,PPFIA3,SLC13A1,TLE3,PLEKHG2,EMP1,CYBA,HLA-A,ACTN4,IL17RC,HLA-E,TAPBP,EREG,DNM2,CEACAM1,IRF1,OAS3,IRF7,HOXB4,SGK1,SLC25A4,HOXB6,HOXB5,ARF6,RNASEL,SLC26A2,SLC22A5,MVP,ENDOD1,GLRX,PSEN1,USP18,RELB,FAM83G,FAM83E,SOCS1,NOCT,UBC,RAB24,NEU1,ZBTB7B,LDLR,TRPM4,TCF7L2,CD74,DYNC1H1,FDPS,LAMB3,STAT1,CYP51A1,DHCR24,PARP14,SUOX,PARP12,S…
	HOXB5	69	156.7	ARCHS4 Coexpression,327;Enrichr Queries,132;GTEx Coexpression,11	PIGR,SLC26A2,SLC44A4,SEMA3C,MVP,PRSS23,FAM83E,SCIN,GLIPR2,CAMK2N1,HNF4A,ANPEP,TSPAN1,MISP,SLC39A4,TRPM4,ST14,MYO7B,EMP1,ACTN4,SLC51B,GUCA2A,DNM2,CEACAM1,TMIGD1,KRT19,KRT18,MAF,MEP1A,HOXB4,PLXNB2,ANKS4B,CDHR5,ZG16,TGFBI,SGK1,HOXB6,RAI14
